# Single-time-point shotgun metagenomics of four Irish Integrated Constructed Wetlands reveals microbial dynamics in wastewater treatment

**DOI:** 10.64898/2026.09.08.750087

**Authors:** Anna Tumeo, Gaia Streparola, Caolan Harrington, Aila Carty, Finola Leonard, Catherine Burgess, Dearbháile Morris, Georgios Miliotis

## Abstract

Over the past 20 years, the Integrated Constructed Wetland (ICW) concept has been applied in Ireland for wastewater treatment, offering a nature-based solution for reducing pollutants and antimicrobial resistance genes (ARGs) in effluents and receiving environments. However, wastewater microbial communities remain inadequately characterized and their dynamics across treatment largely unexplored. Here, we present a culture-independent investigation of four Irish ICWs, aiming to advance our understanding of microbial dynamics in wastewater treatment. Shotgun metagenomic sequencing was conducted on influent and effluent samples collected in biological triplicates from four ICWs treating agricultural, companion animal, industrial, and municipal wastewater, alongside eight positive and ten negative controls for filtering and sequencing. End-to-end metagenomic analysis was performed with SqueezeMeta. Taxonomic placement of high-quality metagenome-assembled-genomes (HQ-MAGs) was confirmed with GTDB-Tk. Decontamination and statistical analyses were conducted in R. Coassembled contigs were screened for ARGs, virulence- and plasmid-associated sequences. Results revealed statistically significant shifts in taxonomic and functional profiles across treatment. Effluent populations exhibited generally higher richness than corresponding influents, yet were more similar to one another across locations. Multi-log-scale increases were observed in the relative abundance of environmental genera (*Legionella, Methylotenera, Thiothrix*), alongside reductions in common faecal/human indicators (*Bacteroides, Lactococcus, Prevotella*), and up to 80% ARGs removal. Collectively, our findings provide insights into ICW efficacy, showing that they can drive marked shifts in wastewater microbiome and ARG reduction. Our culture-independent approach retrieved 34 HQ-MAGs, including 19 potentially novel taxa, uncovering previously uncharacterized microbial diversity that is potentially unique to the Irish environment and warrants further investigation.
