## Supplementary material for "Single-time-point shotgun metagenomics of four Irish Integrated Constructed Wetlands reveals microbial dynamics in wastewater treatment": Table S1

### Sheet: Sheet1
Sample	AG-I-1	AG-I-2	AG-I-3	AG-E-1	AG-E-2	AG-E-3	CA-I-1	CA-I-2	CA-I-3	CA-E-1	CA-E-2	CA-E-3	IND-I-1	IND-I-2	IND-I-3	IND-E-1	IND-E-2	IND-E-3	MUN-I-1	MUN-I-2	MUN-I-3	MUN-E-1	MUN-E-2	MUN-E-3
Collection date	2024-12-02	2024-12-02	2024-12-02	2024-12-02	2024-12-02	2024-12-02	2024-12-09	2024-12-09	2024-12-09	2024-12-09	2024-12-09	2024-12-09	2024-12-09	2024-12-09	2024-12-09	2024-12-09	2024-12-09	2024-12-09	2024-12-09	2024-12-09	2024-12-09	2024-12-09	2024-12-09	2024-12-09
Rain	0	0	0	0	0	0	0	0	0	0	0	0	0	0	0	0	0	0	0	0	0	0	0	0
Rain over the past 10 days (mm) *	46.3	46.3	46.3	46.3	46.3	46.3	43.7	43.7	43.7	43.7	43.7	43.7	43.7	43.7	43.7	43.7	43.7	43.7	43.7	43.7	43.7	43.7	43.7	43.7
Air temperature (°C) *	6.4	6.4	6.4	6.4	6.4	6.4	4.8	4.8	4.8	4.8	4.8	4.8	4	4	4	4	4	4	4.8	4.8	4.8	4.8	4.8	4.8
Sample pH	6.9	6.9	6.9	6.9	6.9	6.9	7	7	7	7	7	7	7.5	7.5	7.5	7.5	7.5	7.5
Sample temperature at collection time (°C)	9	9	9	9	9	9	9	9	9	9	9	9	9	9	9	9	9	9
Sample temperature at filtration time (°C)	4	4	4	4	4	4	4	4	4	4	4	4	4	4	4	4	4	4	4	4	4	4	4	4
Relative humidity (%) *	76	76	76	76	76	76	82	82	82	82	82	82	87	87	87	87	87	87	82	82	82	82	82	82
Mean wind speed (kt) *	9	9	9	9	9	9	5	5	5	5	5	5	5	5	5	5	5	5	5	5	5	5	5	5
* source: https://www.met.ie/climate/available-data/historical-data
