## Supplementary material for "Single-time-point shotgun metagenomics of four Irish Integrated Constructed Wetlands reveals microbial dynamics in wastewater treatment": Table S4

### Sheet: Sheet1
ICW	I/E	Bin ID	Method	Domain	Phylum	Class	Order	Family	Genus	Species	Length	GC perc	Num contigs	Disparity	Completeness	Contamination	Strain het	Coverage / replicate 1	TPM / replicate 1	Coverage / replicate 2	TPM / replicate 2	Coverage / replicate 3	TPM / replicate 3		Tax
AGR	I	concoct.100.fa_sub.contigs	DAS	Bacteria	Bacillota	Dehalobacteriia	UBA4068	UBA4997	UBA4997		2004071	37.78	340	0.049	94.37	1.24	75	2.913	644.436	3.305	722.117	3.096	722.09		Bacteria	Bacillota	Dehalobacteriia	UBA4068	UBA4997	UBA4997
CA	I	concoct.109.fa.contigs	DAS	k_Bacteria	p_Pseudomonadota	c_Alphaproteobacteria	o_Rhodospirillales	f_Rhodospirillaceae	g_Rhodospirillum	s_Rhodospirillum rubrum	4308389	65.18	212	0.078	96.29	3.21	2.7	9.858	1809.31	3.227	606.898	0.238	41.417		k_Bacteria	p_Pseudomonadota	c_Alphaproteobacteria	o_Rhodospirillales	f_Rhodospirillaceae	g_Rhodospirillum	s_Rhodospirillum rubrum
CA	E	concoct.111.fa.contigs	DAS	Bacteria	Bacteroidota_A	Kapaibacteriia	Kapaibacteriales	UBA2268	JBBRJR01		3302425	38.91	717	0.003	94.2	1.88	0	2.704	1062.12	2.174	959.741	2.681	1114.75		Bacteria	Bacteroidota_A	Kapaibacteriia	Kapaibacteriales	UBA2268	JBBRJR01
CA	I	concoct.112.fa.contigs	DAS	Bacteria	Pseudomonadota	Gammaproteobacteria	Enterobacterales	Enterobacteriaceae			4601487	53.72	104	0.247	99.52	0	0	23.337	4283.4	13.403	2520.39	16.987	2954.73		Bacteria	Pseudomonadota	Gammaproteobacteria	Enterobacterales	Enterobacteriaceae
AGR	E	concoct.113.fa.contigs	DAS	Bacteria	Bacteroidota	Bacteroidia	Bacteroidales	Prolixibacteraceae	CAINVV01		3741838	45.75	379	0.01	94.28	1.55	42.86	3.452	1909.23	1.311	736.534	4.405	2253.84		Bacteria	Bacteroidota	Bacteroidia	Bacteroidales	Prolixibacteraceae	CAINVV01
CA	I	concoct.148.fa.contigs	DAS	Bacteria	Pseudomonadota	Gammaproteobacteria	Cardiobacteriales	Wohlfahrtiimonadaceae	Wohlfahrtiimonas		3945765	40.03	71	0	98.88	2.36	0	20.488	3760.45	8.695	1635.04	11.398	1982.55		Bacteria	Pseudomonadota	Gammaproteobacteria	Cardiobacteriales	Wohlfahrtiimonadaceae	Wohlfahrtiimonas
CA	I	concoct.152.fa.contigs	DAS	Bacteria	Bacillota	Negativicutes	Selenomonadales	Selenomonadaceae	Megamonas	Megamonas funiformis	2052689	31.8	234	0.017	95.15	2.47	43.48	6.625	1215.99	3.594	675.742	1.674	291.103		Bacteria	Bacillota	Negativicutes	Selenomonadales	Selenomonadaceae	Megamonas	Megamonas funiformis
IND	I	concoct.155.fa.contigs	DAS	Bacteria	Bacteroidota	Bacteroidia	Chitinophagales	Chitinophagaceae	Rurimicrobium		3572579	38.3	39	0	100	0	0	6.897	2173.91	6.005	1919.96	4.805	1603.52		Bacteria	Bacteroidota	Bacteroidia	Chitinophagales	Chitinophagaceae	Rurimicrobium
MUN	E	concoct.155.fa.contigs	DAS	Bacteria	Pseudomonadota	Gammaproteobacteria	Diplorickettsiales	Diplorickettsiaceae	Aquirickettsiella	Aquirickettsiella gammari	9162034	43.62	903	0.029	100	4.31	75	30.9	28061.8	35.858	31187.4	44.199	35619.8		Bacteria	Pseudomonadota	Gammaproteobacteria	Diplorickettsiales	Diplorickettsiaceae	Aquirickettsiella	Aquirickettsiella gammari
CA	I	concoct.158.fa.contigs	DAS	Bacteria	Synergistota	Synergistia	Synergistales	Synergistaceae	JAGPAO01	JAGPAO01 sp018063805	2867474	49.12	122	0.11	96.43	2.46	50	31.911	5857.09	17.122	3219.78	0.665	115.722		Bacteria	Synergistota	Synergistia	Synergistales	Synergistaceae	JAGPAO01	JAGPAO01 sp018063805
CA	I	concoct.169.fa.contigs	DAS	Bacteria	Pseudomonadota	Gammaproteobacteria	Enterobacterales	Shewanellaceae	Shewanella	Shewanella oncorhynchi	5477257	45.05	282	0.015	98.59	2.6	20.83	36.204	6644.97	81.582	15341	89.757	15612.5		Bacteria	Pseudomonadota	Gammaproteobacteria	Enterobacterales	Shewanellaceae	Shewanella	Shewanella oncorhynchi
AGR	I	concoct.206.fa.contigs	DAS	Bacteria	Bacillota	Bacilli	Erysipelotrichales	Erysipelotrichaceae	Bulleidia	Bulleidia sp012516665	2083268	44.78	225	0.076	98.74	3.77	30	4.811	1064.57	4.515	986.515	3.889	907.119		Bacteria	Bacillota	Bacilli	Erysipelotrichales	Erysipelotrichaceae	Bulleidia	Bulleidia sp012516665
IND	E	concoct.210.fa.contigs	DAS	Bacteria	Verrucomicrobiota	Verrucomicrobiia	Verrucomicrobiales	DEV007	JAEUHH01		6356744	63.24	525	0	96.3	4.96	0	2.825	1826.12	4.042	2507.89	3.673	2680.76		Bacteria	Verrucomicrobiota	Verrucomicrobiia	Verrucomicrobiales	DEV007	JAEUHH01
IND	I	concoct.219.fa.contigs	DAS	Bacteria	Bdellovibrionota	Bacteriovoracia	Bacteriovoracales	Bacteriovoracaceae	Bacteriovorax		3188708	37.23	330	0.123	96.08	1.72	0	3.86	1216.58	2.888	923.257	2.802	935.226		Bacteria	Bdellovibrionota	Bacteriovoracia	Bacteriovoracales	Bacteriovoracaceae	Bacteriovorax
AGR	I	concoct.220.fa_sub.contigs	DAS	Bacteria	Bacillota	Clostridia	Lachnospirales	Lachnospiraceae	Hespellia		8615341	42.07	622	0.304	97.46	0.91	0	106.323	23525.3	105.761	23109.7	118.866	27724.9		Bacteria	Bacillota	Clostridia	Lachnospirales	Lachnospiraceae	Hespellia
IND	I	concoct.222.fa.contigs	DAS	Bacteria	Bacteroidota	Bacteroidia	Bacteroidales	Paludibacteraceae	UPXZ01		3629677	33.57	46	0	100	0.86	100	7.32	2307.3	8.336	2665.5	4.112	1372.41		Bacteria	Bacteroidota	Bacteroidia	Bacteroidales	Paludibacteraceae	UPXZ01
CA	E	concoct.246.fa.contigs	DAS	Bacteria	Bacillota	Bacilli	Erysipelotrichales	Erysipelotrichaceae	GWE2-51-13		2077091	43.02	339	0.362	96.39	0	0	2.906	1141.75	2.419	1067.74	2.425	1008.38		Bacteria	Bacillota	Bacilli	Erysipelotrichales	Erysipelotrichaceae	GWE2-51-13
MUN	I	concoct.257.fa.contigs	DAS	Bacteria	Bacteroidota	Bacteroidia	Cytophagales	Spirosomataceae	JALRIJ01	JALRIJ01 sp023255485	5638196	37.9	663	0.062	95.58	2.29	87.5	2.481	2888.84	7.155	7504.87	5.889	5293.38		Bacteria	Bacteroidota	Bacteroidia	Cytophagales	Spirosomataceae	JALRIJ01	JALRIJ01 sp023255485
IND	I	concoct.265.fa.contigs	DAS	Bacteria	Bacillota	Clostridia	Oscillospirales	Oscillospiraceae	UBA2658		2587403	46.98	30	0.275	98.18	0.91	0	7.575	2387.69	3.349	1070.94	3.576	1193.39		Bacteria	Bacillota	Clostridia	Oscillospirales	Oscillospiraceae	UBA2658
CA	I	concoct.33.fa.contigs	DAS	Bacteria	Desulfobacterota_I	Desulfovibrionia	Desulfovibrionales	Desulfovibrionaceae			3774047	55.28	142	0.093	98.28	0	0	13.581	2492.68	3.752	705.47	0.433	75.376		Bacteria	Desulfobacterota_I	Desulfovibrionia	Desulfovibrionales	Desulfovibrionaceae
CA	I	concoct.34.fa_sub.contigs	DAS	Bacteria	Pseudomonadota	Gammaproteobacteria	Enterobacterales	Enterobacteriaceae	Budvicia	Budvicia aquatica	7414680	45.79	415	0.516	99.44	3.76	47.06	29.5	5414.63	25.252	4748.42	16.943	2947.04		Bacteria	Pseudomonadota	Gammaproteobacteria	Enterobacterales	Enterobacteriaceae	Budvicia	Budvicia aquatica
CA	I	concoct.36.fa.contigs	DAS	Bacteria	Bacillota	Negativicutes	Sporomusales	DSM-15969			3303310	44.98	322	0.108	97.31	4.21	25	6.515	1195.79	3.269	614.714	1.118	194.455		Bacteria	Bacillota	Negativicutes	Sporomusales	DSM-15969
CA	I	concoct.48.fa.contigs	DAS	Bacteria	Bacillota	Clostridia	Oscillospirales	Ruminococcaceae	Gemmiger	Gemmiger qucibialis	2369640	56.66	277	0	99.09	1.85	66.67	7.66	1405.98	4.29	806.783	2.702	470.035		Bacteria	Bacillota	Clostridia	Oscillospirales	Ruminococcaceae	Gemmiger	Gemmiger qucibialis
IND	I	concoct.49.fa.contigs	DAS	Bacteria	Patescibacteriota	JAEDAM01	BD1-5	UBA2023	JANJWP01		2257703	55.73	365	0	95.69	1.72	100	6.883	2169.38	10.511	3360.86	7.37	2459.49		Bacteria	Patescibacteriota	JAEDAM01	BD1-5	UBA2023	JANJWP01
IND	I	concoct.5.fa.contigs	DAS	Bacteria	Acidobacteriota	Thermoanaerobaculia	UBA5066	UBA5066	UBA5066		7204176	69.58	103	0	100	1.72	0	7.242	2282.51	10.782	3447.37	6.412	2139.93		Bacteria	Acidobacteriota	Thermoanaerobaculia	UBA5066	UBA5066	UBA5066
MUN	I	concoct.5.fa.contigs	DAS	Bacteria	Bacteroidota	Bacteroidia	Flavobacteriales	Flavobacteriaceae	Flavobacterium	Flavobacterium sp002304005	5617504	33.84	425	0.184	94.61	4.86	34.38	1.14	1327.04	17.315	18162.6	1.709	1536.34		Bacteria	Bacteroidota	Bacteroidia	Flavobacteriales	Flavobacteriaceae	Flavobacterium	Flavobacterium sp002304005
IND	I	concoct.55.fa.contigs	DAS	Bacteria	Pseudomonadota	Gammaproteobacteria	Enterobacterales	Enterobacteriaceae	Pectobacterium	Pectobacterium atrosepticum	4802339	50.96	364	0.017	95.06	3.76	64.71	11.985	3777.58	2.087	667.174	3.178	1060.63		Bacteria	Pseudomonadota	Gammaproteobacteria	Enterobacterales	Enterobacteriaceae	Pectobacterium	Pectobacterium atrosepticum
IND	I	concoct.63.fa.contigs	DAS	Bacteria	Bacteroidota	Bacteroidia	Flavobacteriales	PHOS-HE28	PHOS-HE28		3710947	56.43	96	0	100	0	0	5.892	1857.04	9.231	2951.39	6.451	2152.88		Bacteria	Bacteroidota	Bacteroidia	Flavobacteriales	PHOS-HE28	PHOS-HE28
CA	E	concoct.75.fa.contigs	DAS	Bacteria	Bacillota	Clostridia	Lachnospirales	Lachnospiraceae	Agathobacter	Agathobacter rectalis	2439939	42.51	407	0	96.36	4.32	50	3.89	1528.08	8.56	3778.75	10.675	4438.56		Bacteria	Bacillota	Clostridia	Lachnospirales	Lachnospiraceae	Agathobacter	Agathobacter rectalis
CA	I	concoct.79.fa.contigs	DAS	Bacteria	Synergistota	Synergistia	Synergistales	Synergistaceae	JAVVPF01	JAVVPF01 sp036655895	2732465	53.93	211	0.025	98.44	2.7	66.67	11.792	2164.28	5.407	1016.73	0.586	101.98		Bacteria	Synergistota	Synergistia	Synergistales	Synergistaceae	JAVVPF01	JAVVPF01 sp036655895
AGR	I	concoct.93.fa.contigs	DAS	Bacteria	Actinomycetota	Actinomycetes	Propionibacteriales	Propionibacteriaceae	Propionibacterium		2311805	62.39	125	0	97.85	1.1	62.5	6.842	1513.9	6.168	1347.77	6.253	1458.56		Bacteria	Actinomycetota	Actinomycetes	Propionibacteriales	Propionibacteriaceae	Propionibacterium
AGR	I	metabat2.144.fa.contigs	DAS	Bacteria	Bacillota	Clostridia	Oscillospirales	Acutalibacteraceae	Caproicibacterium	Caproicibacterium lactatifermentans	1657229	50.46	140	0	94.55	1.48	50	3.754	830.699	2.826	617.562	2.498	582.595		Bacteria	Bacillota	Clostridia	Oscillospirales	Acutalibacteraceae	Caproicibacterium	Caproicibacterium lactatifermentans
AGR	I	metabat2.184.fa.contigs	DAS	Bacteria	Pseudomonadota	Gammaproteobacteria	Burkholderiales	Burkholderiaceae	Advenella_A	Advenella_A alkanexedens	2621319	50	184	0	97.25	1.38	50	7.196	1592.1	7.466	1631.35	6.318	1473.73		Bacteria	Pseudomonadota	Gammaproteobacteria	Burkholderiales	Burkholderiaceae	Advenella_A	Advenella_A alkanexedens
CA	E	metabat2.206.fa.contigs	DAS	Bacteria	Desulfobacterota_I	Desulfovibrionia	Desulfovibrionales	Desulfovibrionaceae	Humidesulfovibrio		2784006	67.73	154	0	96.55	2.74	100	12.831	5040.21	11.794	5206.13	12.168	5059.34		Bacteria	Desulfobacterota_I	Desulfovibrionia	Desulfovibrionales	Desulfovibrionaceae	Humidesulfovibrio
