## Supplementary material for "Single-time-point shotgun metagenomics of four Irish Integrated Constructed Wetlands reveals microbial dynamics in wastewater treatment": Table S6

### Sheet: Overview
Taxon; ARG	AGRICULTURAL - INFLUENT	AGRICULTURAL - EFFLUENT	COMPANION ANIMAL - INFLUENT	COMPANION ANIMAL - EFFLUENT	INDUSTRIAL - INFLUENT	INDUSTRIAL - EFFLUENT	MUNICIPAL - INFLUENT	MUNICIPAL - EFFLUENT
Achromobacter;OprZ	.	.	70.33	.	.	.	.	.
Acinetobacter terrestris;OXA-666	81.4	.	.	.	.	.	.	.
Acinetobacter;OXA-285	.	.	.	92.54	.	.	.	.
Acinetobacter;OXA-296	.	.	.	.	69.47;62.22	.	100	100
Acinetobacter;OXA-58	.	.	100	.	.	.	.	.
Acinetobacter;OXA-647	.	.	82	.	.	.	.	.
Acinetobacter;OXA-651	.	.	66.91	.	.	.	.	.
Acinetobacter;aadA27	100	100	100	100	.	.	.	.
Acinetobacter;aadT	.	.	99.87	.	.	.	.	.
Acinetobacter;tet(39)	100	.	100	100	.	.	100	95.79
Actinomycetes;erm(56)	67.67	.	.	.	.	.	.	.
Actinomycetes;tet(Z)	100	.	.	.	.	.	.	.
Aeromonas salmonicida;FOX-16	.	.	61.18	.	.	.	.	.
Aeromonas salmonicida;FOX-18	.	.	.	91.38	.	.	.	.
Aeromonas salmonicida;FOX-4	.	.	72.06;80.07	91.3	.	.	.	.
Aeromonas salmonicida;cphA5	.	.	78.04;81.70;76.34	99.61	.	.	.	.
Aeromonas veronii;cphA4	.	.	87.32	.	.	.	.	.
Aeromonas;FOX-2	.	.	.	.	.	96.43	.	.
Aeromonas;MCR-3.37	.	.	92.54	.	.	.	.	.
Aeromonas;MOX-9	.	.	99.83	.	.	.	.	.
Aeromonas;OXA-1041	.	.	80.75	.	99.12	.	.	.
Aeromonas;OXA-956	.	.	100	100	.	100	79.5	.
Aeromonas;OXA-959	.	.	98.74	.	.	.	.	.
Aeromonas;cphA3	.	.	.	.	.	.	.	67.84
Aeromonas;cphA5	.	.	98.3	.	.	99.74	.	.
Aliarcobacter butzleri;OXA-464	100	.	.	.	.	.	.	.
Aliarcobacter cryaerophilus;OXA-464	.	.	98.82	98.82	.	.	.	.
Aliarcobacter;OXA-1108	100	.	.	74.15	.	.	.	.
Aliarcobacter;OXA-491	.	.	98.82	.	.	.	.	.
Alphaproteobacteria bacterium;rsmA	.	.	.	.	.	.	.	67.2
Arcobacter;OXA-491	99.34	.	.	.	.	.	.	.
Arcobacteraceae;OXA-1108	82.81;80.05;70.60	74.54;80.45;84.78	98.69	64.44;98.69	75.46;96.98;75.46;80.05;82.94	.	.	.
Arcobacteraceae;OXA-464	.	77.43	.	.	.	.	.	.
Bacillales;vanR_gene_in_vanA_cluster	98.56	.	.	.	.	.	.	.
Bacillales;vanX_gene_in_vanF_cluster	.	.	.	.	.	63.84	.	.
Bacilli;ANT(9)-Ia	94.64	.	.	.	.	.	.	.
Bacilli;ErmA	81.01	.	.	.	.	.	.	.
Bacilli;ErmB	79.52	.	90.36	.	99.87	.	.	.
Bacilli;lnuA	.	.	100	.	.	.	.	.
Bacilli;lnuB	100	.	.	.	91.04	.	.	.
Bacilli;lsaE	100	.	.	.	.	.	.	.
Bacilli;tet(M)	75.57	.	.	.	.	.	.	.
Bacillota;ANT(6)-Ia	84.38;100.00	.	.	.	.	.	.	.
Bacillota;ANT(6)-Ib	100	.	.	.	.	.	.	.
Bacillota;Erm(47)	.	.	.	100	.	.	.	.
Bacillota;dfrF	.	.	94.95	94.95	.	.	.	.
Bacillota;mel	100	.	.	100.00;100.00	100.00;60.59	.	.	.
Bacillota;mphB	98.68	.	.	.	.	.	.	.
Bacillota;tet(32)	100	.	68.7	.	.	.	.	.
Bacillota;tet(40)	.	.	.	100	.	.	.	.
Bacillota;tet(44)	100	.	.	.	.	.	.	.
Bacillota;tet(M)	91.88	.	.	.	.	.	.	.
Bacillota;tetA(P)	.	.	85.99	.	.	.	.	.
Bacillota;vanW_gene_in_vanG_cluster	.	.	.	63	.	.	.	.
Bacteria;AER-1	.	.	.	100	.	.	.	.
Bacteria;Campylobacter_coli_chloramphenicol_acetyltransferase	.	.	100	100	.	.	.	.
Bacteria;CfxA2	100	.	.	.	.	.	.	.
Bacteria;CfxA6	70.08	.	80.82	.	.	.	.	.
Bacteria;EreD	.	.	72.29	100	.	.	.	.
Bacteria;ErmF	95.13	.	92.88	92.88	.	.	.	.
Bacteria;ErmG	100	.	100	.	.	.	.	.
Bacteria;EstT	89.58	.	.	.	.	.	.	.
Bacteria;OXA-198	.	.	.	64.39	.	.	.	.
Bacteria;PAU-1	.	.	.	100	100	.	.	.
Bacteria;SAT-4	.	.	100	.	.	.	.	.
Bacteria;catQ	100	.	.	.	.	.	.	.
Bacteria;catS	.	.	99.8	.	.	.	.	.
Bacteria;cmx	100	.	.	100	.	.	.	.
Bacteria;lnuC	100.00;100.00;87.68	.	100	100	100	.	.	.
Bacteria;lnuD	100.00;100.00	.	.	.	.	.	.	.
Bacteria;lnuG	.	.	.	.	99.88	.	.	.
Bacteria;mef(C)	.	.	100	100	.	.	.	.
Bacteria;mel	70.69;70.69	.	84.24	.	.	.	.	.
Bacteria;mphB	99.89	.	.	.	99.89	.	.	.
Bacteria;rsmA	.	.	.	.	.	83.87	83.87	.
Bacteria;tet(49)	.	.	.	.	.	99.83	.	.
Bacteria;tet(C)	100	.	100	100	100	.	.	.
Bacteria;tet(M)	.	.	.	.	72.81	.	.	.
Bacteria;tet(O)	100	100	68.75	100	.	72.81	.	.
Bacteria;tet(Q)	100	.	100	100	.	.	.	.
Bacteria;tet(W)	78.75	.	100	100	.	.	.	.
Bacteria;tet(W/32/O)	.	.	71.82	.	.	.	.	.
Bacteria;tet(X)	.	.	82.95	.	.	.	.	.
Bacteria;tet(X6)	100	.	.	.	.	.	.	.
Bacteria;tetA(P)	96.36	.	.	96.2	96.04	.	.	.
Bacteroidales;CfxA2	100	.	100	99.48	.	.	.	.
Bacteroidales;ErmF	.	.	.	.	100	.	.	.
Bacteroidales;MUN-1	.	.	100	.	.	.	.	.
Bacteroidales;Mef(En2)	100	.	100	100	.	.	.	.
Bacteroidales;tet(Q)	.	.	96	97.26	100	.	.	.
Bacteroidota;LnuH	100.00;100.00;99.87	.	.	99.87	.	.	.	.
Bacteroidota;RATA-1	.	.	.	.	.	.	98.14	.
Bacteroidota;RATA-2	.	.	.	.	.	.	69.4	.
Bacteroidota;aadS	100	.	65.51;71.53	100	.	.	.	.
Bacteroidota;mphG	.	.	100	100	.	.	.	.
Bacteroidota;tet(36)	61.57;85.44	.	.	.	.	.	.	.
Bacteroidota;tet(X)	100	.	.	100	100	.	.	.
Bifidobacterium longum;Bifidobacterium_adolescentis_rpoB_mutants_conferring_resistance_to_rifampicin	.	.	64.08	.	.	.	.	.
Bifidobacterium longum;Bifidobacterium_bifidum_ileS_conferring_resistance_to_mupirocin	.	.	.	61.61	.	.	.	.
Burkholderiales;DfrB9	.	.	.	.	.	.	76.79;77.64	76.79
Burkholderiales;dfrB10	.	66.67	.	77.22	.	.	76.37	.
Cellvibrionaceae;rsmA	.	.	.	.	.	65.59	.	.
Chromatiales;rsmA	.	.	.	.	.	.	81.72	.
Chryseobacterium;CPS-1	.	.	.	.	85.22	.	.	.
Citrobacter;Escherichia_coli_acrA	.	.	100	.	.	.	.	.
Citrobacter;GIL-1	.	.	100	.	.	.	.	.
Citrobacter;Klebsiella_pneumoniae_KpnH	.	.	100	.	.	.	.	.
Citrobacter;OmpA	.	.	63.64	.	.	.	.	.
Citrobacter;TolC	.	.	99.8	.	.	.	.	.
Citrobacter;YojI	.	.	99.64	.	.	.	.	.
Citrobacter;acrB	.	.	100	.	.	.	.	.
Citrobacter;acrD	.	.	100	.	.	.	.	.
Citrobacter;bacA	.	.	99.27	.	.	.	.	.
Citrobacter;cpxA	.	.	99.49	.	.	.	.	.
Citrobacter;emrA	.	.	99.66	.	.	.	.	.
Citrobacter;emrR	.	.	100	.	.	.	.	.
Citrobacter;marA	.	.	99.74	.	.	.	.	.
Citrobacter;mdtC	.	.	98.99	.	.	.	.	.
Citrobacter;mdtH	.	.	100	.	.	.	.	.
Citrobacter;msbA	.	.	100	.	.	.	.	.
Clostridium;tetA(P)	99.76	.	.	.	.	.	.	.
Desulfovibrio;DES-1	70.36;87.38	.	.	.	.	.	.	.
Enterobacter;DfrB9	.	.	.	100	.	.	.	.
Enterobacterales;AAC(6')-Ib10	.	.	96.08	96.08	.	.	.	.
Enterobacterales;CRP	79.62	.	100.00;100.00	85.78	100	.	.	.
Enterobacterales;H-NS	.	.	.	.	97.1	.	.	.
Enterobacterales;QnrD1	.	.	100	.	.	.	.	.
Enterobacterales;SAT-2	100	.	100	100	.	.	.	.
Enterobacterales;aadA	.	.	99.62	.	.	.	.	.
Enterobacterales;aadA13	.	.	100	.	.	.	.	.
Enterobacterales;aadA2	.	.	.	.	100	.	.	.
Enterobacterales;aadA3	78.28	.	.	.	.	.	.	.
Enterobacterales;aadA7	.	.	65.16	.	.	.	.	.
Enterobacterales;dfrA1	.	.	.	.	100	.	.	.
Enterobacterales;mef(B)	99.51	.	.	.	.	.	.	.
Enterobacterales;rsmA	.	.	83.87	.	.	.	.	.
Enterobacterales;tet(B)	.	.	100	.	.	.	.	.
Enterobacteriaceae;AAC(3)-IIe	100	.	.	.	.	.	.	.
Enterobacteriaceae;APH(3'')-Ib	100	.	.	100	.	.	100	.
Enterobacteriaceae;APH(6)-Id	100	.	.	100	100	.	.	.
Enterobacteriaceae;CRP	61.14	.	66.35;100.00	.	68.40;72.99	.	.	.
Enterobacteriaceae;H-NS	81.16;100.00	.	100	100	92.75	.	.	.
Enterobacteriaceae;OXA-1	.	.	100	.	.	.	.	.
Enterobacteriaceae;OXA-4	.	.	.	.	67.39	.	.	.
Enterobacteriaceae;OXA-9	.	.	100	100	.	.	.	.
Enterobacteriaceae;TEM-141	65.27	.	.	.	.	.	.	.
Enterobacteriaceae;TEM-150	.	.	100	.	.	.	.	.
Enterobacteriaceae;aadA5	100	100	100	100	.	.	.	.
Enterobacteriaceae;cpxA	.	.	.	.	62.45	.	.	.
Enterobacteriaceae;dfrA1	100	.	100	71.73	.	.	.	.
Enterobacteriaceae;dfrA14	.	.	100	100	.	.	.	.
Enterobacteriaceae;dfrA7	.	.	.	.	.	.	100	.
Enterobacteriaceae;emrR	77.21;87.57	.	.	.	94.92	.	.	.
Enterobacteriaceae;linG	.	.	99.15	.	.	.	.	.
Enterobacteriaceae;marA	.	.	76.56	.	91.15	.	.	.
Enterobacteriaceae;mef(B)	100	.	.	100	.	.	.	.
Enterobacteriaceae;mphB	100	.	.	.	.	.	.	.
Enterobacteriaceae;qacL	.	.	87.39	84.68	77.18	.	.	.
Enterobacteriaceae;ramA	67.2	.	.	.	.	.	.	.
Enterobacteriaceae;rsmA	.	.	83.87	.	.	.	.	.
Enterobacteriaceae;sul1	100	100	.	100	100	.	100	100
Enterobacteriaceae;sul2	.	.	.	100	.	.	.	.
Enterobacteriaceae;tet(A)	67.14	.	.	.	.	.	.	.
Escherichia coli;AcrE	.	.	85.58	.	.	.	.	.
Escherichia coli;AcrS	78.58	.	100	.	.	.	.	.
Escherichia coli;bacA	.	.	81.14	.	.	.	.	.
Escherichia coli;cpxA	.	.	92.29	.	.	.	.	.
Escherichia coli;evgA	.	.	82.44	.	.	.	.	.
Escherichia coli;gadW	.	.	67.9	.	.	.	.	.
Escherichia coli;kdpE	.	.	67.99	.	.	.	.	.
Escherichia;Escherichia_coli_ampC_beta-lactamase	.	.	100	.	.	.	.	.
Escherichia;mef(B)	.	.	.	.	66.75	.	.	.
Eubacteriales;tet(40)	100	.	100	.	.	.	.	.
Flavobacteriaceae;OXA-209	.	.	.	.	.	.	71.76	.
Flavobacteriales;OXA-209	.	.	.	87.88	.	69.21	.	.
Flavobacterium;JOHN-1	.	.	.	.	95.85	70.55	100	.
Gammaproteobacteria bacterium;AER-1	.	.	96.83	.	63.61	.	.	.
Gammaproteobacteria;AAC(3)-Ia	.	.	100	.	.	.	.	.
Gammaproteobacteria;AAC(6')-IIa	.	.	.	.	.	.	93.15	.
Gammaproteobacteria;AAC(6')-Ib9	.	.	.	.	.	79.25	.	.
Gammaproteobacteria;APH(3'')-Ib	.	.	100	.	.	.	.	69.03
Gammaproteobacteria;APH(3')-Ia	100	.	61.27	65.56	.	.	.	.
Gammaproteobacteria;APH(3')-VIa	.	.	100	.	.	.	.	.
Gammaproteobacteria;APH(6)-Id	.	.	100	.	.	.	.	62.37
Gammaproteobacteria;BEL-1	.	.	100	.	100	.	.	.
Gammaproteobacteria;BLMT	.	.	.	100	.	.	.	.
Gammaproteobacteria;CARB-2	.	.	73.36	.	.	.	.	.
Gammaproteobacteria;EreA2	.	.	.	.	100	.	.	.
Gammaproteobacteria;FOX-7	.	.	100	.	.	.	.	.
Gammaproteobacteria;GES-14	.	.	100	.	.	.	.	.
Gammaproteobacteria;MCR-3.10	.	.	.	70.36	.	.	.	.
Gammaproteobacteria;MCR-4.3	.	.	63.84	.	.	.	.	.
Gammaproteobacteria;OXA-10	.	.	100	.	.	.	.	.
Gammaproteobacteria;OXA-101	.	.	.	.	100	.	.	.
Gammaproteobacteria;OXA-1016	.	.	100	.	.	.	.	.
Gammaproteobacteria;OXA-129	.	.	.	.	.	.	61.94	.
Gammaproteobacteria;OXA-2	.	.	100	100	100	.	.	.
Gammaproteobacteria;OXA-20	.	.	100	100	.	.	63.3	.
Gammaproteobacteria;OXA-392	.	.	.	67.51	.	.	.	.
Gammaproteobacteria;OXA-4	.	.	.	100	.	.	.	.
Gammaproteobacteria;OXA-675	.	.	82.67	.	.	.	.	.
Gammaproteobacteria;OXA-827	.	.	.	100	.	.	.	.
Gammaproteobacteria;PER-6	.	.	.	.	.	.	100.00;76.38	70.55;88.24
Gammaproteobacteria;QnrD1	64.65	.	.	.	.	.	.	.
Gammaproteobacteria;QnrS2	.	.	100	100	.	.	.	.
Gammaproteobacteria;aadA	99.75	.	.	100	100	.	.	.
Gammaproteobacteria;aadA11	.	.	.	100	100	.	.	.
Gammaproteobacteria;aadA13	100	.	.	.	.	.	.	.
Gammaproteobacteria;aadA14	100	.	.	.	.	.	.	.
Gammaproteobacteria;aadA2	.	.	100	100	.	.	.	.
Gammaproteobacteria;aadA25	.	.	99.75	99.75	.	.	.	.
Gammaproteobacteria;aadA6/aadA10	.	.	.	.	.	68.94	.	80.94
Gammaproteobacteria;aphA15	.	.	100	.	70.82	.	.	.
Gammaproteobacteria;arr-3	.	.	100	100	.	.	.	.
Gammaproteobacteria;catB11	.	.	100	100	.	.	.	.
Gammaproteobacteria;catB3	.	.	100	100	.	.	.	.
Gammaproteobacteria;cmlA5	.	.	100	.	.	.	.	.
Gammaproteobacteria;floR	100	.	.	.	.	.	.	.
Gammaproteobacteria;mexQ	.	.	96.49	.	.	.	.	.
Gammaproteobacteria;mphE	100	.	100	100	100	.	100	100
Gammaproteobacteria;msrE	100	.	100	100	100	.	100	100
Gammaproteobacteria;qacE	.	.	100	87.39;76.88;100.00;68.47	93.09	100	100	100
Gammaproteobacteria;qacEdelta1	100	100	.	.	100	.	.	.
Gammaproteobacteria;qacL	.	.	100	84.68;100.00	100	64.26	100	100
Gammaproteobacteria;rsmA	83.87;89.78;89.78	.	89.78;89.25	89.78	.	82.80;83.87;86.56;64.52	88.71;89.78;79.03;83.87;83.33;88.71	89.78;83.87;83.87;88.71;81.72;88.17
Gammaproteobacteria;sul2	100	60.78	100	100	100	.	.	.
Gammaproteobacteria;tet(H)	100	.	.	75.56	.	.	.	.
Gammaproteobacteria;tet(X3)	67.52	.	.	.	.	.	.	.
Gammaproteobacteria;tet(Y)	100	.	.	.	.	.	.	.
Halieaceae;rsmA	.	.	.	.	.	.	83.87	83.87
Janthinobacterium;Rm3	.	.	.	.	64.91	.	.	.
Janthinobacterium;THIN-B	.	.	.	.	95.79	.	.	.
Janthinobacterium;mexQ	.	.	.	.	72.74	.	.	.
Klebsiella pneumoniae;Klebsiella_pneumoniae_KpnH	69.33	.	.	.	.	.	.	.
Klebsiella pneumoniae;ramA	94.4	.	.	.	.	.	.	.
Klebsiella;Klebsiella_pneumoniae_KpnF	90.61	.	.	.	.	.	.	.
Klebsiella;marA	96.09	.	.	.	.	.	.	.
Lactobacillales;ErmB	.	.	.	99.87	.	.	.	.
Lactobacillales;optrA	81.61	.	.	.	.	.	.	.
Lactobacillales;tet(S)	100	.	.	.	.	.	.	.
Legionella;OXA-29	.	94.01	.	.	72.78	78.15	.	.
Moraxellaceae;CARB-16	100	.	.	.	.	.	.	.
Moraxellaceae;CARB-50	.	.	100	.	.	.	.	.
Mycobacteriaceae;RbpA	.	.	.	.	.	96.23;96.23;70.72;96.23;77.10;72.46;96.23;96.23;96.23;60.29	.	72.75;69.28
Mycobacteriaceae;rpoB2	.	.	.	.	.	97.22	.	.
Mycobacterium;RbpA	.	.	.	.	.	70.43;71.88	82.32	92.17
Pectobacteriaceae;H-NS	.	.	.	.	96.38	.	.	.
Pectobacterium;CAR-1	.	.	.	.	100	.	.	.
Pectobacterium;TEM-106	.	.	.	.	81.18	.	.	.
Pedobacter;PEDO-2	.	.	.	.	67.95	.	.	.
Prevotellaceae;CfxA6	.	.	99.5	.	.	.	.	.
Proteus;aadA14	.	.	.	86.77	.	.	.	.
Pseudomonadaceae;MexW	.	.	.	68.79	.	.	.	.
Pseudomonadaceae;Pseudomonas_aeruginosa_CpxR	64.45	.	.	82.45;91.89	.	.	65.49	.
Pseudomonadaceae;YajC	.	.	97.35	97.35	.	94.69	.	.
Pseudomonadaceae;rsmA	100.00;100.00	100	100.00;100.00	95.70;100.00;100.00;100.00;100.00;100.00;100.00;100.00	.	100	100.00;100.00;100.00;100.00;100.00	100.00;100.00;100.00;100.00;100.00;100.00
Pseudomonadales;MexW	.	.	.	98.99	.	.	.	.
Pseudomonadales;Pseudomonas_aeruginosa_CpxR	.	98.08	.	.	.	.	97.94;97.64;92.04	85.55
Pseudomonadota;AER-1	.	.	100.00;99.02	.	86.45	.	.	.
Pseudomonadota;EreA2	.	.	98.29	99.51	.	.	.	.
Pseudomonadota;NPS-1	.	.	100	100	.	.	.	.
Pseudomonadota;OXA-1056	.	.	.	99.23	.	.	.	.
Pseudomonadota;OXA-119	.	100	100.00;100.00	100.00;100.00	.	.	.	.
Pseudomonadota;OXA-129	.	.	90.92;100.00	100.00;100.00	100	.	.	.
Pseudomonadota;OXA-198	.	.	.	100	.	.	.	.
Pseudomonadota;OXA-205	100	.	100	100	.	.	.	.
Pseudomonadota;OXA-5	.	.	.	74.63	.	.	.	.
Pseudomonadota;cmlA9	65.43	.	.	.	.	.	.	.
Pseudomonadota;dfrB10	.	100	.	.	.	.	100	.
Pseudomonadota;dfrB3	.	.	.	100	.	74.68;65.40	.	.
Pseudomonadota;qacL	100	100	100	100.00;97.00	91.89;97.30	.	.	100
Pseudomonadota;sul1	.	.	100	.	.	.	.	.
Pseudomonadota;tet(G)	100	.	.	.	.	.	.	.
Pseudomonas aeruginosa;aadA6	100	.	100	.	.	.	.	.
Pseudomonas aeruginosa;rsmA	.	.	100	100	.	.	.	.
Pseudomonas;MexB	.	.	65.84	97.52	.	.	.	.
Pseudomonas;MexD	.	.	99.90;98.79	96.17;80.43	.	.	.	.
Pseudomonas;MexF	.	98.49	98.75;98.49;97.93	97.93;98.49;87.30;95.39;83.82;70.15;64.13	97.71	.	.	.
Pseudomonas;MexK	63.52	.	.	63.13	.	.	64.36	.
Pseudomonas;MexW	.	85.02	98.53;98.63	76.71	.	.	.	.
Pseudomonas;OpmH	66.18	.	.	.	.	.	.	.
Pseudomonas;OprJ	.	.	96.46;93.12	96.46	.	.	.	.
Pseudomonas;Pseudomonas_aeruginosa_CpxR	99.41;79.65;98.38	.	98.53;98.53	71.98;98.53;98.53;64.31	70.94;99.41	.	98.53;68.73	79.65
Pseudomonas;Pseudomonas_aeruginosa_emrE	95.5	.	.	.	.	.	.	.
Pseudomonas;RSC1-1	.	.	.	100	.	.	100	100
Pseudomonas;YajC	99.12;89.09	.	87.32;98.53;92.04	92.04;76.11;89.09;60.47;69.03;65.19;65.19;86.43;83.48;99.41;98.53;83.48;71.98	62.24;79.94;61.65;87.32;92.04;91.45	.	79.06;79.06;79.65;98.53;100.00;66.67;84.07;79.06;79.06;71.98	92.04;91.45
Pseudomonas;mexQ	.	.	97.44	97.44	.	.	.	.
Pseudomonas;rsmA	100.00;100.00;97.31	100	.	66.13;100.00;72.04	.	100	100.00;97.31;100.00	100.00;97.31
Serratia;H-NS	.	.	97.1	.	.	.	.	.
Shewanella;OXA-549	.	.	94.5	94.5	88.55	.	.	77.32
Shewanella;OXA-900	.	.	100	.	.	.	.	.
Sphingobium;SGM-6	.	.	.	.	.	.	76.66	.
Staphylococcus;qacG	.	.	100	.	.	.	.	.
Stenotrophomonas;smeE	.	.	.	.	.	.	64.81	.
Streptococcus;mef(J)	.	.	.	.	63.07	.	.	.
Sulfuricurvum;RSD2-1	.	.	.	66.93	.	.	.	.
Sulfuricurvum;RSD2-2	.	.	.	67.19	.	.	.	.
Thermoactinomyces;vanA	97.58	.	.	.	.	.	.	.
Thermoactinomyces;vanH_gene_in_vanF_cluster	99.48	.	.	.	.	.	.	.
Thermoactinomyces;vanX_gene_in_vanF_cluster	91.67	.	.	.	.	.	.	.
Tissierellia bacterium;23S_rRNA_(adenine(2058)-N(6))-methyltransferase_Erm(A)	.	.	.	100	.	.	.	.
Xanthomonadaceae;rsmA	83.87;83.87;83.87;81.72	.	.	83.87	83.87	.	83.87;83.33;65.59;65.59	83.87
Xanthomonadales;rsmA	.	.	.	83.87	.	.	.	.

### Sheet: AG
Taxon; ARG	AGRICULTURAL - INFLUENT	TOTAL GENE COUNT	AGRICULTURAL - EFFLUENT	TOTAL GENE COUNT		HELPER #1	HELPER #2
Pseudomonas;Pseudomonas_aeruginosa_CpxR	99.41;79.65;98.38	3	0	0		3	1
Pseudomonas;YajC	99.12;89.09	2	0	0		2	1
Bacillota;ANT(6)-Ia	84.38;100.00	2	0	0		2	1
Gammaproteobacteria;rsmA	83.87;89.78;89.78	3	0	0		3	1
Xanthomonadaceae;rsmA	83.87;83.87;83.87;81.72	4	0	0		4	1
Arcobacteraceae;OXA-1108	82.81;80.05;70.60	3	74.54;80.45;84.78	3		3	3
Enterobacteriaceae;H-NS	81.16;100.00	2	0	0		2	1
Enterobacteriaceae;emrR	77.21;87.57	2	0	0		2	1
Bacteria;mel	70.69;70.69	2	0	0		2	1
Desulfovibrio;DES-1	70.36;87.38	2	0	0		2	1
Bacteroidota;tet(36)	61.57;85.44	2	0	0		2	1
Bacteroidota;LnuH	100.00;100.00;99.87	3	0	0		3	1
Pseudomonas;rsmA	100.00;100.00;97.31	3	100	1		3	1
Bacteria;lnuC	100.00;100.00;87.68	3	0	0		3	1
Pseudomonadaceae;rsmA	100.00;100.00	2	100	1		2	1
Bacteria;lnuD	100.00;100.00	2	0	0		2	1
Acinetobacter;aadA27	100	1	100	1		1	1
Bacteria;tet(O)	100	1	100	1		1	1
Enterobacteriaceae;aadA5	100	1	100	1		1	1
Enterobacteriaceae;sul1	100	1	100	1		1	1
Gammaproteobacteria;qacEdelta1	100	1	100	1		1	1
Pseudomonadota;qacL	100	1	100	1		1	1
Gammaproteobacteria;sul2	100	1	60.78	1		1	1
Acinetobacter;tet(39)	100	1	0	0		1	1
Actinomycetes;tet(Z)	100	1	0	0		1	1
Aliarcobacter butzleri;OXA-464	100	1	0	0		1	1
Aliarcobacter;OXA-1108	100	1	0	0		1	1
Bacilli;lnuB	100	1	0	0		1	1
Bacilli;lsaE	100	1	0	0		1	1
Bacillota;ANT(6)-Ib	100	1	0	0		1	1
Bacillota;mel	100	1	0	0		1	1
Bacillota;tet(32)	100	1	0	0		1	1
Bacillota;tet(44)	100	1	0	0		1	1
Bacteria;CfxA2	100	1	0	0		1	1
Bacteria;ErmG	100	1	0	0		1	1
Bacteria;catQ	100	1	0	0		1	1
Bacteria;cmx	100	1	0	0		1	1
Bacteria;tet(C)	100	1	0	0		1	1
Bacteria;tet(Q)	100	1	0	0		1	1
Bacteria;tet(X6)	100	1	0	0		1	1
Bacteroidales;CfxA2	100	1	0	0		1	1
Bacteroidales;Mef(En2)	100	1	0	0		1	1
Bacteroidota;aadS	100	1	0	0		1	1
Bacteroidota;tet(X)	100	1	0	0		1	1
Enterobacterales;SAT-2	100	1	0	0		1	1
Enterobacteriaceae;AAC(3)-IIe	100	1	0	0		1	1
Enterobacteriaceae;APH(3'')-Ib	100	1	0	0		1	1
Enterobacteriaceae;APH(6)-Id	100	1	0	0		1	1
Enterobacteriaceae;dfrA1	100	1	0	0		1	1
Enterobacteriaceae;mef(B)	100	1	0	0		1	1
Enterobacteriaceae;mphB	100	1	0	0		1	1
Eubacteriales;tet(40)	100	1	0	0		1	1
Gammaproteobacteria;APH(3')-Ia	100	1	0	0		1	1
Gammaproteobacteria;aadA13	100	1	0	0		1	1
Gammaproteobacteria;aadA14	100	1	0	0		1	1
Gammaproteobacteria;floR	100	1	0	0		1	1
Gammaproteobacteria;mphE	100	1	0	0		1	1
Gammaproteobacteria;msrE	100	1	0	0		1	1
Gammaproteobacteria;tet(H)	100	1	0	0		1	1
Gammaproteobacteria;tet(Y)	100	1	0	0		1	1
Lactobacillales;tet(S)	100	1	0	0		1	1
Moraxellaceae;CARB-16	100	1	0	0		1	1
Pseudomonadota;OXA-205	100	1	0	0		1	1
Pseudomonadota;tet(G)	100	1	0	0		1	1
Pseudomonas aeruginosa;aadA6	100	1	0	0		1	1
Bacteria;mphB	99.89	1	0	0		1	1
Clostridium;tetA(P)	99.76	1	0	0		1	1
Gammaproteobacteria;aadA	99.75	1	0	0		1	1
Enterobacterales;mef(B)	99.51	1	0	0		1	1
Thermoactinomyces;vanH_gene_in_vanF_cluster	99.48	1	0	0		1	1
Arcobacter;OXA-491	99.34	1	0	0		1	1
Bacillota;mphB	98.68	1	0	0		1	1
Bacillales;vanR_gene_in_vanA_cluster	98.56	1	0	0		1	1
Thermoactinomyces;vanA	97.58	1	0	0		1	1
Bacteria;tetA(P)	96.36	1	0	0		1	1
Klebsiella;marA	96.09	1	0	0		1	1
Pseudomonas;Pseudomonas_aeruginosa_emrE	95.5	1	0	0		1	1
Bacteria;ErmF	95.13	1	0	0		1	1
Bacilli;ANT(9)-Ia	94.64	1	0	0		1	1
Klebsiella pneumoniae;ramA	94.4	1	0	0		1	1
Bacillota;tet(M)	91.88	1	0	0		1	1
Thermoactinomyces;vanX_gene_in_vanF_cluster	91.67	1	0	0		1	1
Klebsiella;Klebsiella_pneumoniae_KpnF	90.61	1	0	0		1	1
Bacteria;EstT	89.58	1	0	0		1	1
Lactobacillales;optrA	81.61	1	0	0		1	1
Acinetobacter terrestris;OXA-666	81.4	1	0	0		1	1
Bacilli;ErmA	81.01	1	0	0		1	1
Enterobacterales;CRP	79.62	1	0	0		1	1
Bacilli;ErmB	79.52	1	0	0		1	1
Bacteria;tet(W)	78.75	1	0	0		1	1
Escherichia coli;AcrS	78.58	1	0	0		1	1
Enterobacterales;aadA3	78.28	1	0	0		1	1
Bacilli;tet(M)	75.57	1	0	0		1	1
Bacteria;CfxA6	70.08	1	0	0		1	1
Klebsiella pneumoniae;Klebsiella_pneumoniae_KpnH	69.33	1	0	0		1	1
Actinomycetes;erm(56)	67.67	1	0	0		1	1
Gammaproteobacteria;tet(X3)	67.52	1	0	0		1	1
Enterobacteriaceae;ramA	67.2	1	0	0		1	1
Enterobacteriaceae;tet(A)	67.14	1	0	0		1	1
Pseudomonas;OpmH	66.18	1	0	0		1	1
Pseudomonadota;cmlA9	65.43	1	0	0		1	1
Enterobacteriaceae;TEM-141	65.27	1	0	0		1	1
Gammaproteobacteria;QnrD1	64.65	1	0	0		1	1
Pseudomonadaceae;Pseudomonas_aeruginosa_CpxR	64.45	1	0	0		1	1
Pseudomonas;MexK	63.52	1	0	0		1	1
Enterobacteriaceae;CRP	61.14	1	0	0		1	1
Pseudomonadota;OXA-119	0	0	100	1		1	1
Pseudomonadota;dfrB10	0	0	100	1		1	1
Pseudomonas;MexF	0	0	98.49	1		1	1
Pseudomonadales;Pseudomonas_aeruginosa_CpxR	0	0	98.08	1		1	1
Legionella;OXA-29	0	0	94.01	1		1	1
Pseudomonas;MexW	0	0	85.02	1		1	1
Arcobacteraceae;OXA-464	0	0	77.43	1		1	1
Burkholderiales;dfrB10	0	0	66.67	1		1	1
TOTAL		130		20

### Sheet: IND
Taxon; ARG	INDUSTRIAL - INFLUENT	TOTAL GENE COUNT	INDUSTRIAL - EFFLUENT	TOTAL GENE COUNT		HELPER #1	HELPER #2
Pseudomonadota;qacL	91.89;97.30	2	0	0		2	1
Arcobacteraceae;OXA-1108	75.46;96.98;75.46;80.05;82.94	5	0	0		5	1
Pseudomonas;Pseudomonas_aeruginosa_CpxR	70.94;99.41	2	0	0		2	1
Acinetobacter;OXA-296	69.47;62.22	2	0	0		2	1
Enterobacteriaceae;CRP	68.40;72.99	2	0	0		2	1
Pseudomonas;YajC	62.24;79.94;61.65;87.32;92.04;91.45	6	0	0		6	1
Bacillota;mel	100.00;60.59	2	0	0		2	1
Bacteria;lnuC	100	1	0	0		1	1
Bacteria;PAU-1	100	1	0	0		1	1
Bacteria;tet(C)	100	1	0	0		1	1
Bacteroidales;ErmF	100	1	0	0		1	1
Bacteroidales;tet(Q)	100	1	0	0		1	1
Bacteroidota;tet(X)	100	1	0	0		1	1
Enterobacterales;aadA2	100	1	0	0		1	1
Enterobacterales;CRP	100	1	0	0		1	1
Enterobacterales;dfrA1	100	1	0	0		1	1
Enterobacteriaceae;APH(6)-Id	100	1	0	0		1	1
Enterobacteriaceae;sul1	100	1	0	0		1	1
Gammaproteobacteria;aadA	100	1	0	0		1	1
Gammaproteobacteria;aadA11	100	1	0	0		1	1
Gammaproteobacteria;BEL-1	100	1	0	0		1	1
Gammaproteobacteria;EreA2	100	1	0	0		1	1
Gammaproteobacteria;mphE	100	1	0	0		1	1
Gammaproteobacteria;msrE	100	1	0	0		1	1
Gammaproteobacteria;OXA-101	100	1	0	0		1	1
Gammaproteobacteria;OXA-2	100	1	0	0		1	1
Gammaproteobacteria;qacEdelta1	100	1	0	0		1	1
Gammaproteobacteria;qacL	100	1	64.26	1		1	1
Gammaproteobacteria;sul2	100	1	0	0		1	1
Pectobacterium;CAR-1	100	1	0	0		1	1
Pseudomonadota;OXA-129	100	1	0	0		1	1
Bacteria;mphB	99.89	1	0	0		1	1
Bacteria;lnuG	99.88	1	0	0		1	1
Bacilli;ErmB	99.87	1	0	0		1	1
Aeromonas;OXA-1041	99.12	1	0	0		1	1
Pseudomonas;MexF	97.71	1	0	0		1	1
Enterobacterales;H-NS	97.1	1	0	0		1	1
Pectobacteriaceae;H-NS	96.38	1	0	0		1	1
Bacteria;tetA(P)	96.04	1	0	0		1	1
Flavobacterium;JOHN-1	95.85	1	70.55	1		1	1
Janthinobacterium;THIN-B	95.79	1	0	0		1	1
Enterobacteriaceae;emrR	94.92	1	0	0		1	1
Gammaproteobacteria;qacE	93.09	1	100	1		1	1
Enterobacteriaceae;H-NS	92.75	1	0	0		1	1
Enterobacteriaceae;marA	91.15	1	0	0		1	1
Bacilli;lnuB	91.04	1	0	0		1	1
Shewanella;OXA-549	88.55	1	0	0		1	1
Pseudomonadota;AER-1	86.45	1	0	0		1	1
Chryseobacterium;CPS-1	85.22	1	0	0		1	1
Xanthomonadaceae;rsmA	83.87	1	0	0		1	1
Pectobacterium;TEM-106	81.18	1	0	0		1	1
Enterobacteriaceae;qacL	77.18	1	0	0		1	1
Bacteria;tet(M)	72.81	1	0	0		1	1
Legionella;OXA-29	72.78	1	78.15	1		1	1
Janthinobacterium;mexQ	72.74	1	0	0		1	1
Gammaproteobacteria;aphA15	70.82	1	0	0		1	1
Pedobacter;PEDO-2	67.95	1	0	0		1	1
Enterobacteriaceae;OXA-4	67.39	1	0	0		1	1
Escherichia;mef(B)	66.75	1	0	0		1	1
Janthinobacterium;Rm3	64.91	1	0	0		1	1
Gammaproteobacteria bacterium;AER-1	63.61	1	0	0		1	1
Streptococcus;mef(J)	63.07	1	0	0		1	1
Enterobacteriaceae;cpxA	62.45	1	0	0		1	1
Aeromonas;cphA5	0	0	99.74	1		1	1
Aeromonas;FOX-2	0	0	96.43	1		1	1
Aeromonas;OXA-956	0	0	100	1		1	1
Bacillales;vanX_gene_in_vanF_cluster	0	0	63.84	1		1	1
Bacteria;rsmA	0	0	83.87	1		1	1
Bacteria;tet(49)	0	0	99.83	1		1	1
Bacteria;tet(O)	0	0	72.81	1		1	1
Cellvibrionaceae;rsmA	0	0	65.59	1		1	1
Flavobacteriales;OXA-209	0	0	69.21	1		1	1
Gammaproteobacteria;AAC(6')-Ib9	0	0	79.25	1		1	1
Gammaproteobacteria;aadA6/aadA10	0	0	68.94	1		1	1
Gammaproteobacteria;rsmA	0	0	82.80;83.87;86.56;64.52	4		1	4
Mycobacteriaceae;RbpA	0	0	96.23;96.23;70.72;96.23;77.10;72.46;96.23;96.23;96.23;60.29	10		1	10
Mycobacteriaceae;rpoB2	0	0	97.22	1		1	1
Mycobacterium;RbpA	0	0	70.43;71.88	2		1	2
Pseudomonadaceae;rsmA	0	0	100	1		1	1
Pseudomonadaceae;YajC	0	0	94.69	1		1	1
Pseudomonadota;dfrB3	0	0	74.68;65.40	2		1	2
Pseudomonas;rsmA	0	0	100	1		1	1
TOTAL		77		37

### Sheet: CA
Taxon; ARG	COMPANION ANIMAL - INFLUENT	TOTAL GENE COUNT	COMPANION ANIMAL - EFFLUENT	TOTAL GENE COUNT		HELPER #1	HELPER #2
Pseudomonas;MexF	98.75;98.49;97.93	3	97.93;98.49;87.30;95.39;83.82;70.15;64.13	7		3	7
Pseudomonas;MexD	99.90;98.79	2	96.17;80.43	2		2	2
Pseudomonadaceae;rsmA	100.00;100.00	2	95.70;100.00;100.00;100.00;100.00;100.00;100.00;100.00	8		2	8
Pseudomonas;YajC	87.32;98.53;92.04	3	92.04;76.11;89.09;60.47;69.03;65.19;65.19;86.43;83.48;99.41;98.53;83.48;71.98	13		3	13
Gammaproteobacteria;qacE	100	1	87.39;76.88;100.00;68.47	4		1	4
Gammaproteobacteria;qacL	100	1	84.68;100.00	2		1	2
Pseudomonadaceae;Pseudomonas_aeruginosa_CpxR	0	0	82.45;91.89	2		1	2
Pseudomonas;Pseudomonas_aeruginosa_CpxR	98.53;98.53	2	71.98;98.53;98.53;64.31	4		2	4
Pseudomonas;rsmA	0	0	66.13;100.00;72.04	3		1	3
Arcobacteraceae;OXA-1108	98.69	1	64.44;98.69	2		1	2
Pseudomonadota;qacL	100	1	100.00;97.00	2		1	2
Pseudomonadota;OXA-129	90.92;100.00	2	100.00;100.00	2		2	2
Pseudomonadota;OXA-119	100.00;100.00	2	100.00;100.00	2		2	2
Bacillota;mel	0	0	100.00;100.00	2		1	2
Bacteroidota;aadS	65.51;71.53	2	100	1		2	1
Acinetobacter;aadA27	100	1	100	1		1	1
Acinetobacter;tet(39)	100	1	100	1		1	1
Aeromonas;OXA-956	100	1	100	1		1	1
Bacteria;Campylobacter_coli_chloramphenicol_acetyltransferase	100	1	100	1		1	1
Bacteria;lnuC	100	1	100	1		1	1
Bacteria;mef(C)	100	1	100	1		1	1
Bacteria;tet(C)	100	1	100	1		1	1
Bacteria;tet(Q)	100	1	100	1		1	1
Bacteria;tet(W)	100	1	100	1		1	1
Bacteroidales;Mef(En2)	100	1	100	1		1	1
Bacteroidota;mphG	100	1	100	1		1	1
Enterobacterales;SAT-2	100	1	100	1		1	1
Enterobacteriaceae;H-NS	100	1	100	1		1	1
Enterobacteriaceae;OXA-9	100	1	100	1		1	1
Enterobacteriaceae;aadA5	100	1	100	1		1	1
Enterobacteriaceae;dfrA14	100	1	100	1		1	1
Gammaproteobacteria;OXA-2	100	1	100	1		1	1
Gammaproteobacteria;OXA-20	100	1	100	1		1	1
Gammaproteobacteria;QnrS2	100	1	100	1		1	1
Gammaproteobacteria;aadA2	100	1	100	1		1	1
Gammaproteobacteria;arr-3	100	1	100	1		1	1
Gammaproteobacteria;catB11	100	1	100	1		1	1
Gammaproteobacteria;catB3	100	1	100	1		1	1
Gammaproteobacteria;mphE	100	1	100	1		1	1
Gammaproteobacteria;msrE	100	1	100	1		1	1
Gammaproteobacteria;sul2	100	1	100	1		1	1
Pseudomonadota;NPS-1	100	1	100	1		1	1
Pseudomonadota;OXA-205	100	1	100	1		1	1
Pseudomonas aeruginosa;rsmA	100	1	100	1		1	1
Bacteria;EreD	72.29	1	100	1		1	1
Bacteria;tet(O)	68.75	1	100	1		1	1
Bacillota;Erm(47)	0	0	100	1		1	1
Bacillota;tet(40)	0	0	100	1		1	1
Bacteria;AER-1	0	0	100	1		1	1
Bacteria;PAU-1	0	0	100	1		1	1
Bacteria;cmx	0	0	100	1		1	1
Bacteroidota;tet(X)	0	0	100	1		1	1
Enterobacter;DfrB9	0	0	100	1		1	1
Enterobacteriaceae;APH(3'')-Ib	0	0	100	1		1	1
Enterobacteriaceae;APH(6)-Id	0	0	100	1		1	1
Enterobacteriaceae;mef(B)	0	0	100	1		1	1
Enterobacteriaceae;sul1	0	0	100	1		1	1
Enterobacteriaceae;sul2	0	0	100	1		1	1
Gammaproteobacteria;BLMT	0	0	100	1		1	1
Gammaproteobacteria;OXA-4	0	0	100	1		1	1
Gammaproteobacteria;OXA-827	0	0	100	1		1	1
Gammaproteobacteria;aadA	0	0	100	1		1	1
Gammaproteobacteria;aadA11	0	0	100	1		1	1
Pseudomonadota;OXA-198	0	0	100	1		1	1
Pseudomonadota;dfrB3	0	0	100	1		1	1
Pseudomonas;RSC1-1	0	0	100	1		1	1
Tissierellia bacterium;23S_rRNA_(adenine(2058)-N(6))-methyltransferase_Erm(A)	0	0	100	1		1	1
Bacteroidota;LnuH	0	0	99.87	1		1	1
Lactobacillales;ErmB	0	0	99.87	1		1	1
Gammaproteobacteria;aadA25	99.75	1	99.75	1		1	1
Aeromonas salmonicida;cphA5	78.04;81.70;76.34	3	99.61	1		3	1
Pseudomonadota;EreA2	98.29	1	99.51	1		1	1
Bacteroidales;CfxA2	100	1	99.48	1		1	1
Pseudomonadota;OXA-1056	0	0	99.23	1		1	1
Pseudomonadales;MexW	0	0	98.99	1		1	1
Aliarcobacter cryaerophilus;OXA-464	98.82	1	98.82	1		1	1
Pseudomonas;MexB	65.84	1	97.52	1		1	1
Pseudomonas;mexQ	97.44	1	97.44	1		1	1
Pseudomonadaceae;YajC	97.35	1	97.35	1		1	1
Bacteroidales;tet(Q)	96	1	97.26	1		1	1
Pseudomonas;OprJ	96.46;93.12	2	96.46	1		2	1
Bacteria;tetA(P)	0	0	96.2	1		1	1
Enterobacterales;AAC(6')-Ib10	96.08	1	96.08	1		1	1
Bacillota;dfrF	94.95	1	94.95	1		1	1
Shewanella;OXA-549	94.5	1	94.5	1		1	1
Bacteria;ErmF	92.88	1	92.88	1		1	1
Acinetobacter;OXA-285	0	0	92.54	1		1	1
Aeromonas salmonicida;FOX-18	0	0	91.38	1		1	1
Aeromonas salmonicida;FOX-4	72.06;80.07	2	91.3	1		2	1
Gammaproteobacteria;rsmA	89.78;89.25	2	89.78	1		2	1
Flavobacteriales;OXA-209	0	0	87.88	1		1	1
Proteus;aadA14	0	0	86.77	1		1	1
Enterobacterales;CRP	100.00;100.00	2	85.78	1		2	1
Enterobacteriaceae;qacL	87.39	1	84.68	1		1	1
Xanthomonadaceae;rsmA	0	0	83.87	1		1	1
Xanthomonadales;rsmA	0	0	83.87	1		1	1
Burkholderiales;dfrB10	0	0	77.22	1		1	1
Pseudomonas;MexW	98.53;98.63	2	76.71	1		2	1
Gammaproteobacteria;tet(H)	0	0	75.56	1		1	1
Pseudomonadota;OXA-5	0	0	74.63	1		1	1
Aliarcobacter;OXA-1108	0	0	74.15	1		1	1
Enterobacteriaceae;dfrA1	100	1	71.73	1		1	1
Gammaproteobacteria;MCR-3.10	0	0	70.36	1		1	1
Pseudomonadaceae;MexW	0	0	68.79	1		1	1
Gammaproteobacteria;OXA-392	0	0	67.51	1		1	1
Sulfuricurvum;RSD2-2	0	0	67.19	1		1	1
Sulfuricurvum;RSD2-1	0	0	66.93	1		1	1
Gammaproteobacteria;APH(3')-Ia	61.27	1	65.56	1		1	1
Bacteria;OXA-198	0	0	64.39	1		1	1
Pseudomonas;MexK	0	0	63.13	1		1	1
Bacillota;vanW_gene_in_vanG_cluster	0	0	63	1		1	1
Bifidobacterium longum;Bifidobacterium_bifidum_ileS_conferring_resistance_to_mupirocin	0	0	61.61	1		1	1
Enterobacteriaceae;CRP	66.35;100.00	2	0	0		2	1
Pseudomonadota;AER-1	100.00;99.02	2	0	0		2	1
Acinetobacter;OXA-58	100	1	0	0		1	1
Bacilli;lnuA	100	1	0	0		1	1
Bacteria;ErmG	100	1	0	0		1	1
Bacteria;SAT-4	100	1	0	0		1	1
Bacteroidales;MUN-1	100	1	0	0		1	1
Citrobacter;Escherichia_coli_acrA	100	1	0	0		1	1
Citrobacter;GIL-1	100	1	0	0		1	1
Citrobacter;Klebsiella_pneumoniae_KpnH	100	1	0	0		1	1
Citrobacter;acrB	100	1	0	0		1	1
Citrobacter;acrD	100	1	0	0		1	1
Citrobacter;emrR	100	1	0	0		1	1
Citrobacter;mdtH	100	1	0	0		1	1
Citrobacter;msbA	100	1	0	0		1	1
Enterobacterales;QnrD1	100	1	0	0		1	1
Enterobacterales;aadA13	100	1	0	0		1	1
Enterobacterales;tet(B)	100	1	0	0		1	1
Enterobacteriaceae;OXA-1	100	1	0	0		1	1
Enterobacteriaceae;TEM-150	100	1	0	0		1	1
Escherichia coli;AcrS	100	1	0	0		1	1
Escherichia;Escherichia_coli_ampC_beta-lactamase	100	1	0	0		1	1
Eubacteriales;tet(40)	100	1	0	0		1	1
Gammaproteobacteria;AAC(3)-Ia	100	1	0	0		1	1
Gammaproteobacteria;APH(3'')-Ib	100	1	0	0		1	1
Gammaproteobacteria;APH(3')-VIa	100	1	0	0		1	1
Gammaproteobacteria;APH(6)-Id	100	1	0	0		1	1
Gammaproteobacteria;BEL-1	100	1	0	0		1	1
Gammaproteobacteria;FOX-7	100	1	0	0		1	1
Gammaproteobacteria;GES-14	100	1	0	0		1	1
Gammaproteobacteria;OXA-10	100	1	0	0		1	1
Gammaproteobacteria;OXA-1016	100	1	0	0		1	1
Gammaproteobacteria;aphA15	100	1	0	0		1	1
Gammaproteobacteria;cmlA5	100	1	0	0		1	1
Moraxellaceae;CARB-50	100	1	0	0		1	1
Pseudomonadota;sul1	100	1	0	0		1	1
Pseudomonas aeruginosa;aadA6	100	1	0	0		1	1
Shewanella;OXA-900	100	1	0	0		1	1
Staphylococcus;qacG	100	1	0	0		1	1
Acinetobacter;aadT	99.87	1	0	0		1	1
Aeromonas;MOX-9	99.83	1	0	0		1	1
Bacteria;catS	99.8	1	0	0		1	1
Citrobacter;TolC	99.8	1	0	0		1	1
Citrobacter;marA	99.74	1	0	0		1	1
Citrobacter;emrA	99.66	1	0	0		1	1
Citrobacter;YojI	99.64	1	0	0		1	1
Enterobacterales;aadA	99.62	1	0	0		1	1
Prevotellaceae;CfxA6	99.5	1	0	0		1	1
Citrobacter;cpxA	99.49	1	0	0		1	1
Citrobacter;bacA	99.27	1	0	0		1	1
Enterobacteriaceae;linG	99.15	1	0	0		1	1
Citrobacter;mdtC	98.99	1	0	0		1	1
Aliarcobacter;OXA-491	98.82	1	0	0		1	1
Aeromonas;OXA-959	98.74	1	0	0		1	1
Aeromonas;cphA5	98.3	1	0	0		1	1
Serratia;H-NS	97.1	1	0	0		1	1
Gammaproteobacteria bacterium;AER-1	96.83	1	0	0		1	1
Gammaproteobacteria;mexQ	96.49	1	0	0		1	1
Aeromonas;MCR-3.37	92.54	1	0	0		1	1
Escherichia coli;cpxA	92.29	1	0	0		1	1
Bacilli;ErmB	90.36	1	0	0		1	1
Aeromonas veronii;cphA4	87.32	1	0	0		1	1
Bacillota;tetA(P)	85.99	1	0	0		1	1
Escherichia coli;AcrE	85.58	1	0	0		1	1
Bacteria;mel	84.24	1	0	0		1	1
Enterobacterales;rsmA	83.87	1	0	0		1	1
Enterobacteriaceae;rsmA	83.87	1	0	0		1	1
Bacteria;tet(X)	82.95	1	0	0		1	1
Gammaproteobacteria;OXA-675	82.67	1	0	0		1	1
Escherichia coli;evgA	82.44	1	0	0		1	1
Acinetobacter;OXA-647	82	1	0	0		1	1
Escherichia coli;bacA	81.14	1	0	0		1	1
Bacteria;CfxA6	80.82	1	0	0		1	1
Aeromonas;OXA-1041	80.75	1	0	0		1	1
Enterobacteriaceae;marA	76.56	1	0	0		1	1
Gammaproteobacteria;CARB-2	73.36	1	0	0		1	1
Bacteria;tet(W/32/O)	71.82	1	0	0		1	1
Achromobacter;OprZ	70.33	1	0	0		1	1
Bacillota;tet(32)	68.7	1	0	0		1	1
Escherichia coli;kdpE	67.99	1	0	0		1	1
Escherichia coli;gadW	67.9	1	0	0		1	1
Acinetobacter;OXA-651	66.91	1	0	0		1	1
Enterobacterales;aadA7	65.16	1	0	0		1	1
Bifidobacterium longum;Bifidobacterium_adolescentis_rpoB_mutants_conferring_resistance_to_rifampicin	64.08	1	0	0		1	1
Gammaproteobacteria;MCR-4.3	63.84	1	0	0		1	1
Citrobacter;OmpA	63.64	1	0	0		1	1
Aeromonas salmonicida;FOX-16	61.18	1	0	0		1	1
TOTAL		170		153

### Sheet: MUN
Taxon; ARG	MUNICIPAL - INFLUENT	TOTAL GENE COUNT	MUNICIPAL - EFFLUENT	TOTAL GENE COUNT		HELPER #1	HELPER #2
Pseudomonas;YajC	79.06;79.06;79.65;98.53;100.00;66.67;84.07;79.06;79.06;71.98	10	92.04;91.45	2		10	2
Gammaproteobacteria;rsmA	88.71;89.78;79.03;83.87;83.33;88.71	6	89.78;83.87;83.87;88.71;81.72;88.17	6		6	6
Mycobacteriaceae;RbpA	0	0	72.75;69.28	2		1	2
Gammaproteobacteria;PER-6	100.00;76.38	2	70.55;88.24	2		2	2
Pseudomonas;rsmA	100.00;97.31;100.00	3	100.00;97.31	2		3	2
Pseudomonadaceae;rsmA	100.00;100.00;100.00;100.00;100.00	5	100.00;100.00;100.00;100.00;100.00;100.00	6		5	6
Acinetobacter;OXA-296	100	1	100	1		1	1
Enterobacteriaceae;sul1	100	1	100	1		1	1
Gammaproteobacteria;mphE	100	1	100	1		1	1
Gammaproteobacteria;msrE	100	1	100	1		1	1
Gammaproteobacteria;qacE	100	1	100	1		1	1
Gammaproteobacteria;qacL	100	1	100	1		1	1
Pseudomonas;RSC1-1	100	1	100	1		1	1
Pseudomonadota;qacL	0	0	100	1		1	1
Acinetobacter;tet(39)	100	1	95.79	1		1	1
Mycobacterium;RbpA	82.32	1	92.17	1		1	1
Pseudomonadales;Pseudomonas_aeruginosa_CpxR	97.94;97.64;92.04	3	85.55	1		3	1
Xanthomonadaceae;rsmA	83.87;83.33;65.59;65.59	4	83.87	1		4	1
Halieaceae;rsmA	83.87	1	83.87	1		1	1
Gammaproteobacteria;aadA6/aadA10	0	0	80.94	1		1	1
Pseudomonas;Pseudomonas_aeruginosa_CpxR	98.53;68.73	2	79.65	1		2	1
Shewanella;OXA-549	0	0	77.32	1		1	1
Burkholderiales;DfrB9	76.79;77.64	2	76.79	1		2	1
Gammaproteobacteria;APH(3'')-Ib	0	0	69.03	1		1	1
Aeromonas;cphA3	0	0	67.84	1		1	1
Alphaproteobacteria bacterium;rsmA	0	0	67.2	1		1	1
Gammaproteobacteria;APH(6)-Id	0	0	62.37	1		1	1
Enterobacteriaceae;APH(3'')-Ib	100	1	0	0		1	1
Enterobacteriaceae;dfrA7	100	1	0	0		1	1
Flavobacterium;JOHN-1	100	1	0	0		1	1
Pseudomonadota;dfrB10	100	1	0	0		1	1
Bacteroidota;RATA-1	98.14	1	0	0		1	1
Gammaproteobacteria;AAC(6')-IIa	93.15	1	0	0		1	1
Bacteria;rsmA	83.87	1	0	0		1	1
Chromatiales;rsmA	81.72	1	0	0		1	1
Aeromonas;OXA-956	79.5	1	0	0		1	1
Sphingobium;SGM-6	76.66	1	0	0		1	1
Burkholderiales;dfrB10	76.37	1	0	0		1	1
Flavobacteriaceae;OXA-209	71.76	1	0	0		1	1
Bacteroidota;RATA-2	69.4	1	0	0		1	1
Pseudomonadaceae;Pseudomonas_aeruginosa_CpxR	65.49	1	0	0		1	1
Stenotrophomonas;smeE	64.81	1	0	0		1	1
Pseudomonas;MexK	64.36	1	0	0		1	1
Gammaproteobacteria;OXA-20	63.3	1	0	0		1	1
Gammaproteobacteria;OXA-129	61.94	1	0	0		1	1
TOTAL		65		41
