## Supplementary material for "Single-time-point shotgun metagenomics of four Irish Integrated Constructed Wetlands reveals microbial dynamics in wastewater treatment": Table S7

### Sheet: VFs
Taxon; VF	AGRICULTURAL - INFLUENT	AGRICULTURAL - EFFLUENT	COMPANION ANIMAL - INFLUENT	COMPANION ANIMAL - EFFLUENT	INDUSTRIAL - INFLUENT	INDUSTRIAL - EFFLUENT	MUNICIPAL - INFLUENT	MUNICIPAL - EFFLUENT
Acinetobacter;ACICU_RS00500	84.39	73.23	80.74	.	.	.	.	.
Acinetobacter;ACICU_RS04570	.	.	.	.	90.23	.	.	.
Acinetobacter;csrA	83.08	.	.	.	.	.	83.08	.
Acinetobacter;galE	61.85	63.91	.	.	.	.	.	.
Acinetobacter;gspG	71.13;69.59	69.42;60.31;66.32;78.35	.	.	.	.	.	.
Acinetobacter;hcp/tssD	100.00;100.00;100.00;100.00;100.00;100.00	100	100.00;100.00;81.55	.	100.00;66.87	.	100	98.61;64.88
Acinetobacter;lpxC	81.95;71.32;65.12;100.00	83.72;85.60	100.00;86.49;99.78	64.45	93.80;100.00	.	.	.
Acinetobacter;ompA	96.64;66.01;61.90;70.59;81.14;60.78	73.58;69.37	65.27;63.87;96.36;89.64	67.79	61.62;95.42	.	72.74	.
Acinetobacter;pilG	100.00;100.00;73.70;100.00;100.00;72.66;88.28;63.02;100.00	100.00;100.00	97.40;89.32;97.40;100.00;64.58;100.00	65.36;64.58	100.00;92.19;100.00	.	100	100.00;74.74
Acinetobacter;pilH	96.42	.	96.14	76.31	.	.	.	.
Acinetobacter;pilI	.	.	86.96	.	100	.	.	.
Acinetobacter;pilT	99.90;62.52;100.00;79.29;64.16;83.72;65.70;84.10	77.75;63.78;90.08	64.93;60.98;100.00	.	73.31;73.60;94.22;94.22;62.62	.	92.87	87.76
Acinetobacter;tse4	.	.	99.52	.	.	.	.	.
Acinetobacter;tssC	97.23;97.10;97.10;97.10	97.10;88.53	97.10;67.75;69.84	.	72.06;93.72	.	79.96	.
Aeromonadaceae bacterium;fliM	.	.	.	.	87.49	.	.	.
Aeromonadaceae;cheY	.	.	.	.	.	.	.	61.46
Aeromonadaceae;exeG	.	.	90.74	.	.	.	.	.
Aeromonadaceae;fliN	.	.	.	.	96.69	.	.	.
Aeromonas allosaccharophila;exsB	.	.	100	.	.	.	.	.
Aeromonas allosaccharophila;flmD	.	.	99.93	.	.	.	.	.
Aeromonas hydrophila;mshK	.	.	93.27	.	.	.	.	.
Aeromonas salmonicida;aerA/act	.	.	84.01	99.8	.	.	.	.
Aeromonas salmonicida;atsJ	.	.	98.56	62.59	.	.	.	.
Aeromonas salmonicida;atsP	.	.	90.1	.	.	.	.	.
Aeromonas salmonicida;atsQ	.	.	98.47	.	.	.	.	.
Aeromonas salmonicida;atsS	.	.	98.53	.	.	.	.	.
Aeromonas salmonicida;cheA-2	.	.	86.03	98.31	.	.	.	.
Aeromonas salmonicida;cheB-2	.	.	100	100	.	.	.	.
Aeromonas salmonicida;cheW	.	.	100	100	.	.	.	.
Aeromonas salmonicida;clpB	.	.	99.89	.	.	.	.	.
Aeromonas salmonicida;exeA	.	.	99.82	99.82	.	.	.	.
Aeromonas salmonicida;exeB	.	.	99.71	99.71	.	.	.	.
Aeromonas salmonicida;exeH	.	.	98.01	98.01	.	.	.	.
Aeromonas salmonicida;exeK	.	.	87.77	97.34	.	.	.	.
Aeromonas salmonicida;exeL	.	.	100	100	.	.	.	.
Aeromonas salmonicida;exeN	.	.	100	100	.	.	.	.
Aeromonas salmonicida;fimC	.	.	99.8	99.8	.	.	.	.
Aeromonas salmonicida;fimD	.	.	98.63	98.63	.	.	.	.
Aeromonas salmonicida;flgA	.	.	100	100	.	.	.	.
Aeromonas salmonicida;flgJ	.	.	99.82;99.91	.	.	.	.	.
Aeromonas salmonicida;flgK	.	.	93.5	80.56	.	.	.	.
Aeromonas salmonicida;flgN	77.78	.	100	.	.	.	.	.
Aeromonas salmonicida;fliH	.	.	97.65	97.65	.	.	.	.
Aeromonas salmonicida;fliP	.	.	99.87;70.77	99.87	.	.	.	.
Aeromonas salmonicida;flpB	.	.	100	100	.	.	.	.
Aeromonas salmonicida;flpE	.	.	98.94	98.94;62.43	.	.	.	.
Aeromonas salmonicida;flpF	.	.	100	76.33;100.00	.	.	.	.
Aeromonas salmonicida;flpH	.	.	86.44	100	.	.	.	.
Aeromonas salmonicida;flpI	.	.	.	100	.	.	.	.
Aeromonas salmonicida;flpJ	.	.	100	100	.	.	.	77.64
Aeromonas salmonicida;flpK	.	.	93.49;93.49;63.12	.	.	.	.	.
Aeromonas salmonicida;flpL	.	.	84.38	100.00;69.63	.	.	.	.
Aeromonas salmonicida;motX	.	.	92.67	.	.	.	.	.
Aeromonas salmonicida;mshD	.	.	.	99.11	.	.	.	.
Aeromonas salmonicida;mshF	.	.	98.27	98.27	.	.	.	.
Aeromonas salmonicida;mshI1	.	.	.	100	.	.	.	.
Aeromonas salmonicida;mshL	.	.	.	99.04	.	.	.	.
Aeromonas salmonicida;mshM	.	.	75.76;100.00;78.34	100	.	77.67	.	.
Aeromonas salmonicida;mshN	.	.	95.84	95.93	.	.	.	.
Aeromonas salmonicida;nueA	.	.	99.87	99.87	.	.	.	.
Aeromonas salmonicida;pomB	.	.	99.03	99.03	.	.	.	.
Aeromonas salmonicida;pomB2	.	.	97.56	93.56	.	.	.	.
Aeromonas salmonicida;rtxA	.	.	.	93.51	.	.	.	.
Aeromonas salmonicida;rtxB	.	.	100	100	.	.	.	.
Aeromonas salmonicida;rtxD	.	.	100	100	.	.	.	.
Aeromonas salmonicida;rtxE	.	.	96.81	96.86	.	.	.	.
Aeromonas salmonicida;tapQ	.	.	.	99.5	.	.	.	.
Aeromonas salmonicida;tapV	.	.	85.22	.	.	.	.	.
Aeromonas salmonicida;vasH	.	.	100	.	.	.	.	.
Aeromonas salmonicida;vasK/icmF	.	.	99.94	.	.	.	.	.
Aeromonas salmonicida;vgrG1	.	.	64.30;64.80	.	.	.	.	.
Aeromonas veronii;atsI	.	.	99.9	.	.	.	.	.
Aeromonas veronii;atsJ	.	.	85.85	.	.	.	.	.
Aeromonas veronii;clpB	.	.	79.98	.	.	.	.	.
Aeromonas veronii;dotU	.	.	67.18	.	.	.	.	.
Aeromonas veronii;exeH	.	.	91.67	.	.	.	.	.
Aeromonas veronii;exeJ	.	.	72.78	.	.	.	.	.
Aeromonas veronii;exeL	.	.	100	.	.	.	.	.
Aeromonas veronii;flgB	.	.	99.25	.	.	.	.	.
Aeromonas veronii;flgI	.	.	83.83	.	.	.	.	.
Aeromonas veronii;fliO	.	.	.	.	.	.	80.73	.
Aeromonas veronii;flrA	.	.	99.44	.	.	.	.	.
Aeromonas veronii;lfgF	.	.	91.16	.	.	.	.	.
Aeromonas veronii;motY	.	.	76.03	.	.	.	.	.
Aeromonas veronii;mshD	.	.	99.11	.	.	.	.	.
Aeromonas veronii;mshE	.	.	100	.	.	.	.	.
Aeromonas veronii;mshG	.	.	98.77	.	.	.	.	.
Aeromonas veronii;vasH	.	.	100	.	.	.	.	.
Aeromonas veronii;vasK/icmF	.	.	92.51	.	.	.	.	.
Aeromonas;AHA_RS09305	.	.	100.00;99.65;100.00;99.65;99.65;100.00;99.65;99.65	99.65;86.11	.	95.14;100.00;100.00	.	100
Aeromonas;AHML_RS07540	.	.	100.00;100.00;77.23	100.00;70.57	91.7	76.98	.	.
Aeromonas;PA1464	.	.	87.08	.	.	90	.	.
Aeromonas;acr1	.	.	100	.	.	100	.	.
Aeromonas;acr2	.	.	100.00;79.30	.	.	100	.	.
Aeromonas;acrG	.	.	100.00;69.82	.	.	100	.	.
Aeromonas;acrH	.	.	100.00;69.84	.	.	.	.	.
Aeromonas;acrR	.	.	94.96	.	.	94.74	.	.
Aeromonas;aopH	.	.	70.19	.	.	.	.	.
Aeromonas;aopX	.	.	97.94	.	.	.	.	.
Aeromonas;ascB	.	.	100.00;99.30	.	.	78.64	.	.
Aeromonas;ascC	.	.	100	.	.	99.84	.	.
Aeromonas;ascD	.	.	100	.	.	99.77	.	.
Aeromonas;ascE	.	.	79.81	.	.	79.81	.	.
Aeromonas;ascF	.	.	72.87;63.18	.	.	72.09	.	.
Aeromonas;ascG	.	.	75.99;100.00	.	.	100	.	.
Aeromonas;ascH	.	.	100	.	.	.	.	.
Aeromonas;ascI	.	.	100	.	.	100	.	.
Aeromonas;ascJ	.	.	61.94	.	.	99.73	.	.
Aeromonas;ascK	.	.	93.62;90.75	.	.	.	.	.
Aeromonas;ascL	.	.	100.00;68.02	.	.	.	.	.
Aeromonas;ascN	.	.	100	.	.	65.53	.	.
Aeromonas;ascO	.	.	100	.	.	.	.	.
Aeromonas;ascQ	.	.	77.02	.	.	96.33	.	.
Aeromonas;ascR	.	.	88.99;100.00	.	.	100	.	.
Aeromonas;ascS	.	.	100.00;100.00	.	.	.	100	.
Aeromonas;ascT	.	.	87.45	.	.	94.04	.	.
Aeromonas;ascU	.	.	100	.	.	66.01	.	.
Aeromonas;ascV	.	.	100	.	.	63.41	.	.
Aeromonas;ascX	.	.	100	.	.	100	.	.
Aeromonas;ascY	.	.	100	.	.	100	.	.
Aeromonas;atsA	.	.	.	.	.	81.89	.	.
Aeromonas;atsB	.	.	.	.	.	94.65	.	.
Aeromonas;atsC	.	.	.	.	.	62.09	.	.
Aeromonas;atsD	.	.	.	.	.	63.54	.	.
Aeromonas;atsG	.	.	100	70.83	.	100	.	100
Aeromonas;atsH	.	.	100.00;100.00	.	.	100	.	.
Aeromonas;atsI	.	.	100	.	.	100	.	.
Aeromonas;atsK	.	.	100.00;100.00	.	.	100	.	.
Aeromonas;atsL	.	.	100	.	.	76.7	.	.
Aeromonas;atsP	.	.	.	.	.	83.66	.	.
Aeromonas;atsQ	.	.	96.38	.	.	.	.	.
Aeromonas;atsS	.	.	.	.	.	90.43	.	.
Aeromonas;cheA-2	.	.	.	.	.	98.26	.	.
Aeromonas;cheB-2	.	.	99.55;99.91	.	.	87.63	.	62.63
Aeromonas;cheR-3	.	.	99.76;99.76;99.76;99.76	99.76;99.76	.	.	.	.
Aeromonas;cheV	.	.	70.83;99.67;80.26;100.00;99.67;63.27	99.67;76.32;100.00;100.00	.	.	63.93	.
Aeromonas;cheW	.	.	.	.	.	100	.	.
Aeromonas;cheY	.	.	100.00;100.00;100.00	100	99.48;100.00;100.00	100	.	70.83
Aeromonas;cheZ	.	.	96.49;62.89;100.00	100	.	73.55	.	.
Aeromonas;dotU	.	.	99.87	.	.	.	.	.
Aeromonas;exeA	.	.	.	.	.	99.82	.	.
Aeromonas;exeB	.	.	.	.	.	99.71	.	.
Aeromonas;exeD	.	.	99.51;71.67;73.34	99.51	60.28	.	.	.
Aeromonas;exeE	.	.	61.29;99.60	100	72.91	100	.	.
Aeromonas;exeF	.	.	99.67;67.81	99.84	.	99.84	.	.
Aeromonas;exeG	.	.	66.67;100.00;67.13	100	100	100	100	66.67
Aeromonas;exeH	.	.	98.01	.	.	98.01	.	.
Aeromonas;exeI	.	.	99.72;90.83;100.00	99.72	100	97.22	88.61	.
Aeromonas;exeJ	.	.	94.04;94.04;75.23	94.04	87.61	80.43	.	.
Aeromonas;exeK	.	.	90.14	.	74.46	96.55	67.95	.
Aeromonas;exeL	.	.	.	.	.	100	.	.
Aeromonas;exeM	.	.	64.02;64.02;100.00;64.63;73.98	100	77.64	100	.	.
Aeromonas;exeN	.	.	99.74	.	89.68	100	.	.
Aeromonas;exsA	.	.	100	.	.	89.53	.	.
Aeromonas;exsC	.	.	100	.	.	61.49	.	.
Aeromonas;exsD	.	.	100	.	.	94.36	.	.
Aeromonas;exsE	.	.	100	.	.	.	.	.
Aeromonas;fimA	.	.	100	100.00;83.98	.	98.9	69.06	.
Aeromonas;fimD	.	.	.	.	.	97.81	.	.
Aeromonas;flaA	.	.	60.22	.	.	.	.	.
Aeromonas;flaB	.	.	84.51	.	.	.	.	.
Aeromonas;flgA	.	.	100	68.71	97.66	100	.	.
Aeromonas;flgB	.	.	99.50;99.50;99.50;99.00;88.97	99.50;99.50	.	99.5	99.5	.
Aeromonas;flgC	.	.	100.00;98.83;100.00;100.00;100.00;100.00;100.00;98.83	100.00;100.00	100	100	81.43	67.14
Aeromonas;flgE	.	.	98.28;91.16;89.03	100.00;65.17	.	98.07	.	.
Aeromonas;flgF	67.07	.	100.00;95.05;100.00;100.00;95.58;100.00	82.06;100.00;100.00	.	100	.	65.33
Aeromonas;flgG	.	.	60.46;100.00;96.20;100.00;79.09	61.85;100.00	82.64	100	.	.
Aeromonas;flgH	.	.	76.49;72.62;100.00;95.68;76.49	70.39;98.81;98.81;100.00	.	100	.	.
Aeromonas;flgI	.	.	72.68;78.69;100.00;64.48;99.18;64.48;100.00	64.48;86.61;64.48;90.35	.	65.58	.	71.86
Aeromonas;flgJ	.	.	100.00;97.25	61.72;97.25;83.97	.	99.50;69.60	.	.
Aeromonas;flgK	.	.	99.65	.	.	78.51	.	.
Aeromonas;flgL	.	.	100.00;99.42;100.00;100.00	99.42;100.00	.	100	.	.
Aeromonas;flgM	.	.	99.38;99.07;99.38;99.38;99.07	68.54;99.38;80.06;99.07	93.46	99.38	99.07	89.1
Aeromonas;flgN	.	.	.	100	.	100	.	.
Aeromonas;flhA	.	.	77.46;99.95;66.86;89.11	70.38;65.10	.	.	.	79.41
Aeromonas;flhB	.	.	100.00;99.65;100.00;76.75;64.72	100	.	100	.	.
Aeromonas;flhF	.	.	99.65;76.23	99.65	.	99.58	.	.
Aeromonas;flhG	.	.	66.10;99.54;60.73;99.54;74.77;77.05	99.54	.	100	.	.
Aeromonas;fliA	.	.	66.94;99.72;99.58;100.00	99.58	.	100	87.92	66.39
Aeromonas;fliE	.	.	95.60;100.00;72.64;93.40;88.05;82.08;69.81;86.79	95.6	100	.	100	73.58
Aeromonas;fliF	.	.	99.82;60.07;99.82	99.82	65.44	100	.	.
Aeromonas;fliG	.	.	99.81;64.88;99.81;99.81;100.00	99.81	96.61;79.28;71.00	100.00;72.22	.	.
Aeromonas;fliH	.	.	68.28	.	.	.	.	.
Aeromonas;fliI	.	.	77.93;100.00;81.08;98.72;75.23	78.00;100.00	.	96.47	.	.
Aeromonas;fliJ	.	.	100.00;100.00;100.00	100.00;80.73	.	100	.	.
Aeromonas;fliL	.	.	99.61;83.62;77.84	100	81.31	100	.	.
Aeromonas;fliM	.	.	100.00;67.13	100	97.39	.	73.86	.
Aeromonas;fliN	.	.	100.00;84.48;100.00	100	72.01	.	.	.
Aeromonas;fliO	.	.	99.48;83.85;60.68;100.00	99.48	76.3	100	.	.
Aeromonas;fliP	.	.	100.00;61.67;89.87;67.35;62.69	73.33	77.31	100.00;100.00	.	90.00;77.69
Aeromonas;fliQ	.	.	66.30;71.85;100.00;78.89;95.56;100.00;64.07;100.00;65.56	100.00;95.56	69.63	100	.	.
Aeromonas;fliR	.	.	95.45;95.45;97.98	95.45;95.08	.	99.62	60.48	.
Aeromonas;flmH	.	.	100.00;78.37;100.00	100	.	77.01	.	.
Aeromonas;flp1	.	.	100.00;68.14;100.00	100	.	.	.	.
Aeromonas;flpA	.	.	62.80;99.28;76.33;70.29;99.28	99.28	.	.	.	.
Aeromonas;flpC	.	.	99.93	99.93	.	.	.	.
Aeromonas;flpD	.	.	100.00;67.21;100.00;63.93	100	.	.	.	.
Aeromonas;flpG	.	.	77.85	99.66	.	.	.	.
Aeromonas;flpI	.	.	100	.	.	.	.	.
Aeromonas;flpK	.	.	93.49	93.49	.	.	.	.
Aeromonas;flrA	.	.	99.51	98.52;99.51	.	73.84	.	.
Aeromonas;flrB	.	.	100.00;99.90;100.00	60.39;100.00;64.25	.	100	.	.
Aeromonas;flrC	.	.	60.71;99.18	99.18;60.71	.	.	.	.
Aeromonas;hcp	.	.	90.56;99.61;100.00;83.24;100.00;99.42;100.00;99.61	100.00;100.00	.	100.00;100.00;100.00	100	100
Aeromonas;hcp1	.	.	100.00;100.00	71.68	98.46	100	62.43;88.82	.
Aeromonas;lafB	.	.	.	.	.	100	.	.
Aeromonas;lafC	.	.	76.08	.	.	100	.	.
Aeromonas;lafF	.	.	.	.	.	100	.	.
Aeromonas;lafK	.	.	.	.	.	100	.	.
Aeromonas;lafS	.	.	.	.	.	99.86	.	.
Aeromonas;lafT	.	.	100	.	.	100	.	.
Aeromonas;lafU	.	.	.	.	.	100	.	.
Aeromonas;lafX	.	.	.	98.23	.	100	.	.
Aeromonas;lfgA	.	.	.	81.26	.	100	.	.
Aeromonas;lfgB	.	.	100.00;95.64	.	.	100	.	.
Aeromonas;lfgF	.	.	.	.	.	100	.	.
Aeromonas;lfgG	.	.	60.56;67.94;66.28	.	.	100	.	.
Aeromonas;lfgH	68.3	.	94.05;70.98	.	.	100	.	.
Aeromonas;lfgK	.	.	.	.	.	100	.	.
Aeromonas;lfgL	.	.	.	.	.	100	.	.
Aeromonas;lfgM	.	.	.	.	.	100	.	.
Aeromonas;lfgN	.	.	.	.	.	100	.	.
Aeromonas;lfhA	.	.	99.57	.	.	100	.	.
Aeromonas;lfhB	.	.	100	.	.	100	.	.
Aeromonas;lfiE	.	.	100	.	.	100	.	.
Aeromonas;lfiH	.	.	.	.	.	95.53	.	.
Aeromonas;lfiI	.	.	.	.	.	99.33	.	.
Aeromonas;lfiJ	.	.	.	.	.	98.32	.	.
Aeromonas;lfiM	.	.	.	62.59	.	100	.	.
Aeromonas;lfiN	.	.	100.00;100.00	.	.	77.25	.	.
Aeromonas;lfiQ	.	.	100	.	.	100	.	.
Aeromonas;motA	.	.	100	100	.	100	.	.
Aeromonas;motX	.	.	91.00;92.67;91.67	92.67	91.17	93.5	.	.
Aeromonas;motY	.	.	100	100.00;74.54	74.77	100	.	.
Aeromonas;mshB	.	.	70.09;92.56;91.67;92.41;92.11	92.41;92.56	66.82	75.89	.	72.77
Aeromonas;mshC	.	.	95.01	95.01	.	.	.	.
Aeromonas;mshD	.	.	98.58	.	.	98.4	.	.
Aeromonas;mshE	.	.	100.00;100.00;62.05	100	.	100	.	.
Aeromonas;mshG	.	.	82.80;99.43;79.61	64.86;100.00	86.98	100	.	.
Aeromonas;mshI	.	.	100.00;95.37	100	.	100	.	.
Aeromonas;mshI1	.	.	100	.	62.12	100	.	.
Aeromonas;mshJ	.	.	81.33;100.00	100	.	100	.	.
Aeromonas;mshK	.	.	62.08;62.08	83.18;62.08	.	88.38	.	.
Aeromonas;mshL	.	.	65.47;98.86;98.98	.	.	66.19	.	.
Aeromonas;mshM	.	.	100.00;100.00	77.33	84.96	.	.	.
Aeromonas;mshN	.	.	63.14	.	.	79.22	.	.
Aeromonas;mshO	.	.	.	.	.	98.42	.	.
Aeromonas;mshQ	.	.	.	85.71	.	.	.	.
Aeromonas;nueA	.	.	62.60;62.20;62.99	.	.	99.61	.	.
Aeromonas;nueB	.	.	62.29	.	.	.	.	.
Aeromonas;pomA2	.	.	74.18;100.00	60.08	.	.	.	.
Aeromonas;pomB	.	.	.	60.19	.	88.89	.	.
Aeromonas;pomB2	.	.	94.22;97.00	.	64.11	99.33	.	66.78
Aeromonas;rtxC	.	.	.	.	.	.	.	77.06
Aeromonas;sycX	.	.	84.51	.	.	.	.	.
Aeromonas;tapB	.	.	.	100	.	72.29	.	.
Aeromonas;tapC	.	.	98.71;98.71	61.19;98.71	.	98.71	.	.
Aeromonas;tapD/pilD	.	.	97.25;94.73;95.07	96.91	76.86	97.02	.	.
Aeromonas;tapF	.	.	87.75;66.29;100.00	100	.	100	.	.
Aeromonas;tapM	.	.	85.62;73.20	80.02;79.93	.	83.85	.	.
Aeromonas;tapN	.	.	100.00;87.22;98.45	100	.	100	.	.
Aeromonas;tapO	.	.	94.33;100.00;97.67;98.67	100	98.67	100	.	.
Aeromonas;tapP	.	.	98.12	98.12	.	97.93	.	.
Aeromonas;tapQ	.	.	74.89	.	.	99.77	.	.
Aeromonas;tapT	.	.	66.38;73.24;63.57;62.03;64.83	99.03	100.00;71.01;61.64	99.03	.	.
Aeromonas;tapU	.	.	99.73;99.82;100.00;63.42	99.73	.	86.94	.	.
Aeromonas;tapV	.	.	.	96.77	.	.	.	.
Aeromonas;tapW	.	.	99.82;91.40	99.82	.	.	.	.
Aeromonas;tapY1	.	.	100	100	.	.	.	.
Aeromonas;tppA	.	.	100.00;100.00	100	.	100	.	.
Aeromonas;tppB	.	.	100	100	.	100	.	.
Aeromonas;tppE	.	.	100	100	.	100	.	.
Aeromonas;tppF	.	.	98.87	77.99	.	63.59	.	.
Aeromonas;vasH	.	.	.	.	.	75.57	.	.
Aeromonas;vgrG1	.	.	100.00;69.50;68.07;65.98;68.57	70.01	.	69.36;67.60	.	.
Aeromonas;vgrG2	.	.	66.67	.	.	62.72	.	.
Aeromonas;vgrG3	.	.	67.06;93.60;62.56	62.56	.	.	.	.
Aeromonas;vipA	.	.	100.00;100.00	.	.	100	73.21	66.87
Aeromonas;vipB	.	.	100	.	99.59	93.58	.	.
Alphaproteobacteria;acpXL	79.75;75.53;83.54;79.75	86.92;83.54	73.4	83.54;62.87	79.75	86.92;69.62;74.26;80.17;76.79;94.94;62.87;73.00;92.41	94.51;64.56;92.83;94.51;83.54;94.94;86.92	89.87;94.51;62.45;65.82;83.54
Alphaproteobacteria;bvrR	.	.	.	.	.	93.06	.	75.42
Azonexaceae;pilT	.	.	.	.	.	.	67.83	.
Bacteria;fliQ	85.19	.	.	.	.	.	.	.
Betaproteobacteria;hsiB1/vipA/tssB	.	.	.	.	93.64;81.50	79.19	94.22;69.75;75.72;80.73	78.03;73.60
Betaproteobacteria;hsiC1/vipB/tssC	84.7	65.73;95.19	.	.	65.06	.	62.73	62.93
Betaproteobacteria;pilG	60.78;84.07	.	.	.	.	.	.	.
Bradyrhizobium;acpXL	.	.	.	.	.	.	.	89.01
Brucella;htrB	76.05	.	.	.	.	.	.	.
Brucellaceae;bvrR	95.69	.	.	.	.	.	.	.
Burkholderia;flgC	.	.	.	.	.	76.76	.	.
Burkholderiales;bplB	.	.	.	.	.	.	71.18	.
Burkholderiales;bscS	.	.	.	.	.	.	65.17	.
Burkholderiales;clpV1	.	63.2	.	.	.	.	.	.
Burkholderiales;hsiB1/vipA/tssB	.	92.68;92.29;64.16	.	.	89.98	67.05;95.95;75.72	87.86;79.00;80.15	89.60;73.22
Burkholderiales;hsiC1/vipB/tssC	.	77.62	.	60.99	.	88.31;64.26	83.97	.
Burkholderiales;pilT	.	.	.	.	60.29	.	64.06	.
Burkholderiales;tssC-5	.	.	.	.	.	.	71.71	.
Cellvibrionaceae;pilG	73.28	.	.	.	.	.	.	71.32
Cellvibrionaceae;pilT	99.81;60.29	.	.	.	.	.	91.30;91.88	.
Cellvibrionaceae;pilZ	66.67	.	.	.	.	.	.	.
Citrobacter koseri;fimC	69.42	.	.	.	.	.	.	.
Citrobacter;acrB	.	.	99.87	.	.	.	.	.
Citrobacter;cgsD	.	.	100	.	.	.	.	.
Citrobacter;cgsF	.	.	99.28	.	.	.	.	.
Citrobacter;cgsG	.	.	99.76	.	.	.	.	.
Citrobacter;cheR	.	.	99.88	.	.	.	.	.
Citrobacter;cheZ	.	.	100	.	.	.	.	.
Citrobacter;csgB	.	.	100	.	.	.	.	.
Citrobacter;csgE	76.26	.	99.24	.	.	.	.	.
Citrobacter;entA	.	.	99.46	.	.	.	.	.
Citrobacter;entB	.	.	84.27	.	.	.	.	.
Citrobacter;entE	.	.	100	.	.	.	.	.
Citrobacter;entS	.	.	97.6	.	.	.	.	.
Citrobacter;fepC	.	.	96.45	.	.	.	.	.
Citrobacter;fepG	.	.	99.7	.	.	.	.	.
Citrobacter;flgB	.	.	98.57	.	.	.	.	.
Citrobacter;flgF	.	.	100	.	.	.	.	.
Citrobacter;flgH	.	.	91.42	.	.	.	.	.
Citrobacter;flgI	.	.	99.91	.	.	.	.	.
Citrobacter;flhA	.	.	100	.	.	.	.	.
Citrobacter;flhC	.	.	100	.	.	.	.	.
Citrobacter;fliE	.	.	97.78	.	.	.	.	.
Citrobacter;fliH	.	.	77.78	.	.	.	.	.
Citrobacter;fliI	.	.	99.85	.	.	.	.	.
Citrobacter;fliJ	.	.	95.05	.	.	.	.	.
Citrobacter;fliM	.	.	100	.	.	.	.	.
Citrobacter;fliP	.	.	86.18	.	.	.	.	.
Citrobacter;gndA	.	.	99.57;84.15	.	.	.	.	.
Citrobacter;hcp/tssD	.	.	99.59	.	.	.	.	.
Citrobacter;ibeC	.	.	84.95	.	.	.	.	.
Citrobacter;motA	.	.	100	.	.	.	.	.
Citrobacter;ompA	.	.	65.32	.	.	.	.	.
Citrobacter;phoP	.	.	99.7	.	.	.	.	.
Comamonadaceae;hsiC1/vipB/tssC	.	.	.	71.88	.	.	.	.
Comamonadaceae;pilU	.	.	.	.	.	.	.	62.4
Enterobacter cloacae;csgC	93.99	.	.	.	.	.	.	.
Enterobacter cloacae;fliO	100	.	.	.	.	.	.	.
Enterobacter;cheW	68.06	.	.	.	.	.	.	.
Enterobacterales;fliN	.	.	63.29	63.29	.	.	.	.
Enterobacterales;fur	.	.	.	.	66.89;66.89	.	.	.
Enterobacterales;hcp/tssD	63.21	.	.	.	.	.	.	.
Enterobacterales;hcp2	100	.	.	.	61.59	.	.	.
Enterobacterales;rcsB	63.13	.	.	.	.	.	.	.
Enterobacteriaceae;KP1_RS17355	.	.	76.19	.	.	.	.	.
Enterobacteriaceae;cgsE	.	.	82.31	.	.	.	.	.
Enterobacteriaceae;cheB	.	.	78.38	.	.	.	.	.
Enterobacteriaceae;cheW	67.86	.	96.83	.	.	.	.	.
Enterobacteriaceae;cheY	67.44	.	100	.	.	.	.	.
Enterobacteriaceae;east1	.	98.29	.	.	.	.	.	.
Enterobacteriaceae;fepE	.	.	69.05	.	.	.	.	.
Enterobacteriaceae;fimZ	60.51	.	.	.	.	.	.	.
Enterobacteriaceae;flgC	.	.	99.75	.	.	.	.	.
Enterobacteriaceae;flgF	.	.	.	.	80.16	.	.	.
Enterobacteriaceae;flgG	.	.	100	.	.	.	.	.
Enterobacteriaceae;flgH	.	.	.	.	73.25	.	.	.
Enterobacteriaceae;flhC	68.91	.	.	.	.	.	.	.
Enterobacteriaceae;flhD	.	.	.	.	91.45	.	.	.
Enterobacteriaceae;fliG	.	.	99.7	.	.	.	.	.
Enterobacteriaceae;fliM	64.28	.	.	.	.	.	.	.
Enterobacteriaceae;fliN	.	.	100	.	62.8	.	.	.
Enterobacteriaceae;fliP	.	.	.	.	73.85	.	.	.
Enterobacteriaceae;fliQ	.	.	98.52	.	.	.	.	.
Enterobacteriaceae;fur	.	.	96.47	.	96.47	.	.	.
Enterobacteriaceae;motA	.	.	.	.	93.58	.	.	.
Enterobacteriaceae;mrkB	97.72	.	.	.	.	.	.	.
Enterobacteriaceae;mrkF	.	.	95.28	.	.	.	.	.
Enterobacteriaceae;ompA	61.48	.	.	.	.	.	.	.
Enterobacteriaceae;rcsB	65.28;65.75	.	99.39	.	.	.	.	.
Enterobacteriaceae;rpoS	77.95	.	.	.	99.9	.	.	.
Erythrobacteraceae;acpXL	.	.	.	.	.	.	86.92	74.26
Escherichia coli;cgsD	.	.	66.05	.	.	.	.	.
Escherichia coli;csgA	.	.	77.56	.	.	.	.	.
Escherichia coli;entB	63.64	.	.	.	.	.	.	.
Escherichia coli;entS	.	.	63.95	.	.	.	.	.
Escherichia coli;espX1	.	.	66.95	.	.	.	.	.
Escherichia coli;fimB	.	.	71.14	.	.	.	.	.
Escherichia coli;fimC	.	.	66.8	.	.	.	.	.
Escherichia coli;fimF	.	.	93.6	.	.	.	.	.
Escherichia coli;flgG	.	.	75.48	.	.	.	.	.
Escherichia coli;fliE	.	.	97.78	.	.	.	.	.
Escherichia coli;fliG	65.17	.	.	.	.	.	.	.
Escherichia coli;gspG	.	.	72.59	.	.	.	.	.
Escherichia coli;gspH	.	.	88.83	.	.	.	.	.
Escherichia coli;gspJ	.	.	78.22	.	.	.	.	.
Escherichia coli;motA	.	.	67.12	.	.	.	.	.
Escherichia coli;phoP	63.56	.	.	.	.	.	.	.
Escherichia coli;rcsB	.	.	91.4	.	.	.	.	.
Escherichia coli;yagZ/ecpA	.	.	63.27	.	.	.	.	.
Escherichia coli;ykgK/ecpR	.	.	100	.	.	.	.	.
Gammaproteobacteria;PA3348	62.91	.	.	.	.	.	.	.
Gammaproteobacteria;bplB	68.92	.	.	.	.	.	.	.
Gammaproteobacteria;csrA	.	73.33;84.10	.	.	.	61.03;71.79;72.31;86.15	84.62	63.08
Gammaproteobacteria;fleQ	60.62	.	.	.	.	.	.	.
Gammaproteobacteria;hsiB1/vipA/tssB	.	.	.	.	.	.	94.03	.
Gammaproteobacteria;mig-5	.	.	100	100	.	.	.	.
Gammaproteobacteria;pilG	62.5	.	.	.	.	66.91	75.98;89.22;88.97	88.97;60.54
Gammaproteobacteria;pilJ	70.42	.	.	.	.	.	.	.
Gammaproteobacteria;pilR	.	.	.	99.55	.	.	.	.
Gammaproteobacteria;pilT	.	.	.	.	.	.	73.53;91.88;64.25	99.90;60.39;87.83
Gammaproteobacteria;pilU	.	.	.	.	.	74.24	.	.
Gammaproteobacteria;pilZ	.	.	.	.	.	62.18	.	63.59
Halieaceae;pilT	.	.	.	.	.	.	66.57;99.42;87.63;66.38	83.09
Hyphomicrobiales;acpXL	97.52;100.00;96.81;100.00	.	100.00;98.23;96.20	76.95;96.20;94.94;82.70;93.67;100.00	.	65.96;94.94;94.94;88.19;95.78;100.00;100.00;69.62;94.94;82.70;94.94;95.78	96.20;100.00;70.04;89.01;100.00;94.94;93.62;65.40	94.94
Hyphomicrobiales;bvrR	.	.	.	.	.	63.19	.	63.61
Janthinobacterium;pilT	.	.	.	.	.	.	.	73.53
Klebsiella pneumoniae;KP1_RS17355	74.92	.	.	.	.	.	.	.
Klebsiella pneumoniae;fimA	78.87	.	.	.	.	.	.	.
Klebsiella pneumoniae;fimE	97.87	.	.	.	.	.	.	.
Klebsiella pneumoniae;fimI	71.69	.	.	.	.	.	.	.
Klebsiella pneumoniae;yagZ/ecpA	91.16	.	.	.	.	.	.	.
Klebsiella;KP1_RS17280	.	.	64.27	.	.	.	.	.
Klebsiella;fimG	63.58	.	.	.	.	.	.	.
Klebsiella;mrkA	96.55	.	.	.	.	.	.	.
Klebsiella;rcsB	63.9	.	.	.	.	.	.	.
Klebsiella;rfbK1	.	.	98.1	.	.	.	.	.
Legionella pneumophila;LPG_RS06765	.	.	.	.	.	100.00;100.00	.	.
Legionella pneumophila;htpB	.	99.64	.	79.64	.	62.61	.	.
Legionella pneumophila;icmJ/dotN	.	.	.	.	.	85.96	.	.
Legionella pneumophila;phtA	.	.	.	.	.	63.16	.	.
Legionella;LPG_RS03550	.	.	.	.	.	94.58	.	.
Legionella;LPG_RS04520	.	.	.	60.75	.	70.97;100.00;100.00;60.04	.	.
Legionella;LPG_RS04900	.	.	.	69.3	.	100	.	.
Legionella;LPG_RS11860	.	.	.	.	.	64.41	.	.
Legionella;LPG_RS11920	.	100	.	100	.	95.53;99.79;61.02	.	85.41
Legionella;LPG_RS12885	.	98.92	.	99.04	.	99.04	.	.
Legionella;ccmD	.	94.97	.	.	.	100	.	.
Legionella;csrA	74.36	84.62;85.64;100.00;86.15;88.21;99.49	75.38	95.90;100.00;100.00;100.00;98.46;100.00;87.69	100	86.15;95.90;100.00;99.49;100.00;86.15;73.85;100.00;95.90;88.21;100.00;74.36;100.00;98.46;98.46;90.77;81.03;100.00;96.92;100.00;64.10;100.00;87.69;98.46;100.00;84.10;66.15;100.00;68.21;93.33;100.00;93.33	75.38;93.33;100.00;86.15	99.49;95.90;100.00;100.00
Legionella;dotC	.	.	.	.	.	60.31	.	.
Legionella;dotD	.	.	.	.	.	62.2	.	.
Legionella;enhA	.	.	.	69.85	.	98.48	.	.
Legionella;feoA	.	89.91	.	67.98	.	.	.	.
Legionella;flaG	.	.	.	.	.	61.35	.	.
Legionella;fliN	.	78.18	.	.	.	78.18;79.09	.	.
Legionella;htpB	.	99.88	.	65.52	.	99.27;97.39;99.70;74.24;73.09;93.82;76.55;69.09;99.45;60.97	.	60.06
Legionella;icmJ/dotN	.	.	.	63	.	62.52	.	67.3
Legionella;icmL/dotI	.	.	.	.	.	61.19;61.97;68.86	.	.
Legionella;icmS	.	.	.	.	.	62.32;62.32	.	.
Legionella;icmT	.	.	.	.	.	100	.	.
Legionella;icmW	81.58	.	.	100	.	100.00;78.73;100.00;82.89;100.00;100.00;76.10;99.56	.	100
Legionella;katB	.	.	.	.	.	98.29	.	.
Legionella;letA	.	63.33	.	89.24;95.00;99.85	.	93.48;65.30;63.94;68.03;95.00;97.42;99.85;96.21	84.70;60.00	99.85;95.91
Legionella;lirB	.	.	.	.	.	99.82;73.54	.	.
Legionella;lspG	.	97.64	.	61.94	.	98.35;98.35;76.36;99.53	83.45	77.07
Legionella;mip	.	98.58	.	98.29	.	99.00;82.34;99.00;68.38	.	.
Legionella;rpoS	.	.	.	.	.	60.04;80.90	.	.
Legionella;wbuZ	.	.	.	.	.	69.55	.	.
Legionellaceae;csrA	.	.	.	90.77;86.15;86.15	85.64	93.33;84.10;86.15;90.26;84.62;85.64;86.15;86.15;86.15;84.10;80.51;86.15;84.10	.	75.9
Legionellaceae;flaG	.	.	.	.	.	61.35	.	.
Legionellales;csrA	86.15	.	.	.	.	90.77;84.10;84.10	.	.
Lelliottia;entB	70.42	.	.	.	.	.	.	.
Malikia sp.;cheW	.	.	.	.	80.49	.	.	.
Mesorhizobium;acpXL	.	.	.	.	100	.	.	.
Methylococcaceae;csrA	.	73.33;73.33;73.33	.	73.33;73.33	.	.	.	.
Methylococcales;csrA	.	73.33;73.33	.	.	.	.	.	.
Methylocystaceae;mbtH-like	.	.	.	.	.	75.8	.	.
Microvirgula;pchB	.	.	100	.	.	.	.	.
Microvirgula;pchC	.	.	98.41	.	.	.	.	.
Microvirgula;pchH	.	.	64.16	.	.	.	.	.
Microvirgula;pchR	.	.	83.61	.	.	.	.	.
Moraxellaceae;pilT	.	.	.	.	.	.	.	61.18
Moraxellaceae;pseB	77.88	.	.	.	.	.	.	.
Morganella;hcp	.	.	100.00;88.44	.	.	.	.	.
Mycobacteriaceae;devR/dosR	.	.	.	.	.	92.97	.	.
Mycobacteriaceae;espR	.	.	.	.	.	76.94	.	.
Mycobacteriaceae;icl	.	.	.	.	.	85.39;69.54;99.38;99.38	.	.
Mycobacteriaceae;mbtH	.	.	.	.	.	87.04	.	.
Mycobacteriaceae;mprA	.	.	.	.	.	100.00;89.23;99.42;68.56	.	.
Mycobacteriaceae;panD	.	.	.	.	93.57	67.62;77.86	.	.
Mycobacteriaceae;phoP	.	.	.	.	.	92.47;92.20;92.20;67.20	.	.
Mycobacteriaceae;relA	.	.	.	.	.	94.99;95.03	.	.
Mycobacteriaceae;sigA/rpoV	.	.	.	.	.	65.09;65.47	.	.
Mycobacteriaceae;sigE	.	.	.	.	.	71.71;72.48;73.26;69.90;66.28	.	.
Mycobacteriaceae;sigH	.	.	.	.	.	78.80;80.34	.	.
Mycobacteriaceae;sodA	.	.	.	.	.	63.30;100.00;72.28	.	.
Mycobacterium;mprA	.	.	.	.	.	83.11	.	.
Mycobacterium;pks15	.	.	.	.	.	70.09	.	.
Mycolicibacter;PE5	.	.	.	.	.	88.03	.	.
Mycolicibacter;esxH	.	.	.	97.94	.	61.86;61.86	.	.
Mycolicibacter;esxN	.	.	.	72.63	87.02	98.95;64.21	.	.
Mycolicibacterium sp.;mbtH	.	.	.	.	.	.	.	79.63
Mycolicibacterium;sigH	.	.	.	.	.	84.95	.	.
Nitrobacteraceae;acpXL	.	.	.	.	75.53	60.28	.	.
Nitrobacteraceae;bvrR	.	.	.	.	.	63.61	.	.
Novosphingobium;acpXL	.	.	.	.	.	79.75	79.32;79.75	.
Oxalobacteraceae;fliN	.	.	.	.	.	.	.	70.48
Oxalobacteraceae;hsiC1/vipB/tssC	.	.	.	.	.	.	.	71.08
Paracoccaceae;acpXL	.	.	.	92.41	.	.	92.41;92.41;92.41	92.41
Pectobacteriaceae;rcsB	.	.	.	.	93.86	.	.	.
Pectobacterium;hcp	.	.	.	.	100	.	.	.
Pectobacterium;hcp1	.	.	.	.	91.33;90.17;99.61;93.26;98.27;76.49	.	.	.
Pectobacterium;rpoS	.	.	.	.	99.9	.	.	.
Phyllobacteriaceae;bvrR	74.31	.	69.44	78.89	.	.	.	.
Pseudomonadaceae bacterium;xcpT	.	.	.	.	.	.	81.66	.
Pseudomonadaceae;PA1464	69.38	.	97.29	97.29	.	.	82.29	.
Pseudomonadaceae;alg8	81.01	.	.	.	.	.	.	.
Pseudomonadaceae;algR	.	.	.	.	.	64.79	.	.
Pseudomonadaceae;algU	100	67.35	100	100	.	.	.	66.15;84.71
Pseudomonadaceae;cheY	100.00;97.33;79.20	.	100	100	.	.	.	.
Pseudomonadaceae;fleN	.	.	.	.	.	.	.	80.07
Pseudomonadaceae;flgG	.	.	97.71	98.60;67.18;97.71	.	.	98.85;79.39;72.39;72.90;77.86;90.08	85.24;72.01
Pseudomonadaceae;flgI	.	.	96.67;95.68	95.68;96.67	.	76.67	.	73.33
Pseudomonadaceae;flhA	.	.	97.83	66.48;97.83	.	.	.	.
Pseudomonadaceae;fliE	.	.	97.88	81.82;97.88;63.33;97.88;91.82	.	.	.	85.15;69.70
Pseudomonadaceae;fliG	.	.	99.8	100	.	.	80.92;86.92	75.22
Pseudomonadaceae;fliI	76.03	.	95.21	95.21	.	.	.	.
Pseudomonadaceae;fliM	.	.	100	100	.	.	73.87;67.08	.
Pseudomonadaceae;fliN	.	97.47	.	.	.	.	97.47	97.47;97.47
Pseudomonadaceae;fliP	.	86.85	87.24	87.24	.	.	61.33;86.85	.
Pseudomonadaceae;fliQ	.	.	.	74.07	.	.	61.11;93.70;72.22	99.63;68.89;61.11;61.11;89.26
Pseudomonadaceae;hcpA	97.69;88.63	.	97.69	70.33;97.69;64.55	.	.	96.34	.
Pseudomonadaceae;motA	.	.	.	.	.	.	70.66	.
Pseudomonadaceae;pilB	.	.	.	.	.	.	66.2	.
Pseudomonadaceae;pilG	91.67	.	92.4	92.65;100.00;92.40	.	92.65	92.65;92.40	89.22;92.40
Pseudomonadaceae;pilH	.	.	99.45	99.45	.	.	.	69.67
Pseudomonadaceae;pilI	.	.	.	.	.	.	.	79.89
Pseudomonadaceae;pilJ	.	.	.	.	.	.	.	98.88
Pseudomonadaceae;pilO	62.18	.	.	.	.	.	67.95	.
Pseudomonadaceae;pilR	.	81.54	99.85	63.53	.	.	.	.
Pseudomonadaceae;pilT	85.80;69.86;75.27	64.93	100	61.26;69.76;74.20;80.48;76.43;100.00	.	.	100	100.00;100.00
Pseudomonadaceae;pilU	61.1	.	95.82;99.48	95.82;99.48	.	.	62.32;88.86	.
Pseudomonadaceae;pilZ	.	.	99.72	99.72	.	.	.	.
Pseudomonadaceae;rpoN	.	.	99.87	99.87	.	.	.	.
Pseudomonadaceae;rpoS	97.51	.	84.58	84.58	.	.	61.69;69.85	.
Pseudomonadaceae;tssB	.	.	94.67	94.67	.	.	94.67;94.67	94.67
Pseudomonadaceae;tssE	96.08	.	.	66.42	.	.	96.57	73.04
Pseudomonadaceae;vfr	.	77.05	100.00;100.00	83.57;71.63;100.00;87.75;100.00;81.71;92.09	.	.	64.65;66.67;77.52;86.20	80.47;100.00
Pseudomonadaceae;waaA	71.36	.	.	.	.	.	.	.
Pseudomonadaceae;waaF	.	79.38	98.17	80.25;98.17	.	.	63.49;61.37	62.72
Pseudomonadaceae;waaG	.	.	.	97.95	.	.	.	.
Pseudomonadaceae;waaP	.	.	.	.	.	.	68.65	70.26
Pseudomonadaceae;xcpA/pilD	.	61.05	.	.	.	.	69.99;61.97	63.00;79.04;69.53
Pseudomonadaceae;xcpR	.	.	89.13;84.43	96.22;67.46;72.83;89.53;85.69;84.43;80.65	.	.	.	76.61;60.97
Pseudomonadaceae;xcpS	.	.	.	66.91	.	.	.	.
Pseudomonadaceae;xcpT	91.28	.	91.50;91.28	74.05;88.59;91.50	.	.	.	.
Pseudomonadales;fleQ	.	99.93	.	63.41	.	.	.	.
Pseudomonadales;flgC	.	.	.	.	.	.	61.45	.
Pseudomonadales;flgG	.	.	.	67.68;61.70	.	.	66.41	.
Pseudomonadales;flgI	.	96.67	.	.	.	.	.	.
Pseudomonadales;fliE	.	.	69.7	94.55;97.88;94.55	.	97.88	97.88	94.24
Pseudomonadales;pilB	.	.	.	64.79	.	.	.	.
Pseudomonadales;pilI	.	.	.	.	.	.	.	79.89
Pseudomonadales;pilJ	.	83.11	.	.	.	.	.	.
Pseudomonadales;rpoN	.	99.26	.	66.8	.	.	99.33	.
Pseudomonadales;waaF	.	.	.	.	.	.	.	62.62
Pseudomonadales;xcpA/pilD	.	.	.	60.37	.	.	.	.
Pseudomonadales;xcpR	65.67	.	.	.	.	.	.	.
Pseudomonadota;hsiB1/vipA/tssB	89.21	.	.	90.17;61.08	.	.	.	92.29;68.98
Pseudomonadota;mbtH-like	.	.	.	.	.	77.63	.	.
Pseudomonadota;pilG	.	.	.	.	.	86.76;61.03	85.78;86.76;79.41	75.74;79.17;86.76
Pseudomonadota;pilT	.	.	.	.	.	.	.	60.29;60.29
Pseudomonas aeruginosa;fliI	79.35	.	.	.	.	60.99	.	.
Pseudomonas aeruginosa;pilZ	.	.	.	100.00;68.35	.	.	.	.
Pseudomonas aeruginosa;xcpT	91.72	.	.	.	.	.	.	.
Pseudomonas;PA1459	.	.	.	95.66;98.74	99.28	.	.	.
Pseudomonas;PA1464	97.50;93.96;74.79;93.96;83.33;61.88	99.17	94.38;94.38;96.88;96.88;94.79	94.38;95.62;93.96;93.96;96.88;67.29;93.75;88.75;88.75;93.75;99.17;66.88;69.17;85.42;94.38;93.96;64.79;94.79;71.67;82.29;74.38;77.29	68.54;94.79;65.21;69.58;81.25;93.96;68.12;99.38	70.21;96.25;71.46;79.38;94.79	78.12;97.29;64.58;99.17;99.17;84.17;96.88;99.17;94.79;80.21;94.38;93.96;94.79;61.88	94.79;99.17;66.04;88.54;96.67;71.88;96.46;80.21;75.62;94.17
Pseudomonas;PA1664	.	.	.	.	.	.	100.00;100.00	100
Pseudomonas;PA3348	98.55;79.88	.	98.55;98.55;98.42;98.42	98.42;98.55;98.55;82.42;73.58	77.82;98.42;99.76;99.76;98.55	.	77.33;63.88;70.06	77.94
Pseudomonas;PA3349	.	.	.	.	.	.	70.2	.
Pseudomonas;alg8	60.27	.	97.71;96.50;97.51	97.51;97.71;97.10;96.50	65.52;67.68	.	.	97.91
Pseudomonas;algA	64.18	.	96.96;97.10	96.96	63.55;69.23	.	72.96	.
Pseudomonas;algB	.	.	98.67;71.11	95.63;98.67;86.96	83.63	.	62.15	.
Pseudomonas;algI	.	.	82.09;69.80;82.09	67.05;82.09;82.09	64.75	.	.	.
Pseudomonas;algR	68.94;85.41;67.34	96.12	78.58;96.12	99.20;77.91;96.12;76.57;96.65;66.13;71.49;99.46;75.37	.	.	60.64;86.48;68.41;74.16;89.16;82.86;92.10;75.50	65.19;88.89;92.37;70.82;99.46;87.68;70.82;78.31
Pseudomonas;algU	80.93;67.87;82.82;93.13	99.66	100.00;99.66;99.83;84.54;87.11;98.11	99.66;91.92;99.66;61.17;96.05;100.00;71.99;99.66;100.00;98.11;79.90;99.83	64.26	77.49;61.51	75.09;62.71;99.66;65.64;93.47;66.32;98.11;89.18;88.14	98.11;90.03;94.85;100.00
Pseudomonas;algW	.	.	96.15	92.14;96.15	63.42;67.86;70.17	.	.	.
Pseudomonas;cheY	96.53;96.53;85.33;100.00	100	100.00;100.00;100.00;96.53	100.00;97.07;100.00;100.00;97.60;100.00;100.00;64.00;100.00;96.53;97.07;96.53	82.67;73.60;94.40	100.00;81.33	97.60;97.60;96.53;99.47;96.53;61.07;100.00;100.00;95.20;100.00;100.00	100.00;99.47;97.60;100.00;83.47;88.80;87.73
Pseudomonas;clpV1	.	.	.	.	97.45;71.32	.	.	.
Pseudomonas;dotU1	77.19	.	82	72.89	63.41	.	.	.
Pseudomonas;fleN	63.58;64.29;98.70;93.36;95.85;62.51	95.37	95.73;96.56;65.01	92.29;96.56;93.36;95.37;95.97;64.29;85.65;63.82;95.73;62.40	95.85;78.65;95.85;69.99	.	65.48;84.82;94.54;95.85;95.97	95.37;66.19;70.70;68.21;65.60
Pseudomonas;fleQ	88.46	.	63.68;69.31	70.81;68.30	99.93;67.14	.	80.65;66.26	.
Pseudomonas;fleR	.	.	.	.	65.96	.	.	.
Pseudomonas;flgC	99.55;99.77;95.92	.	99.55	96.60;99.55;99.55;73.70;99.55;99.55;94.33;75.06;93.42	99.77;100.00;99.77;86.62;82.09;99.77;67.35;99.77	.	95.01;72.34;100.00;84.13;100.00;99.32;92.74;99.77;98.87	99.55;67.80;99.77;99.55;98.87;99.77
Pseudomonas;flgF	71.47;64.27	.	.	.	.	.	.	.
Pseudomonas;flgG	99.11;65.90;64.89;83.59	.	89.95;98.47;98.47;99.62;98.22	98.60;98.35;98.47;98.22;60.05;71.37;83.97;87.28;98.22;80.41;99.75;99.62;69.34;63.74;60.43	98.35;98.35;63.23;64.76	.	68.58;72.52;80.03;74.55;97.96;67.94;66.03;98.85	98.85;82.44
Pseudomonas;flgH	61.21;76.15	.	68.82;93.25;90.66	93.25;90.66;90.09;77.30;64.37	90.09;82.47;91.67;93.97;73.99	.	60.78;67.53	75
Pseudomonas;flgI	80	.	95.14;95.05;99.28	64.95;95.14;85.68;69.01;61.44;85.59;60.27	65.05;73.24	.	82.79;77.21;64.59	.
Pseudomonas;flhA	.	.	100.00;100.00;99.25	63.04;66.53;95.34;96.00;99.15	.	.	70.90;60.97	66.34
Pseudomonas;fliA	.	.	90.46	87.63;98.66;90.05	77.69	.	90.05;87.23;82.12	63.58;64.92
Pseudomonas;fliE	98.18;65.15	97.88	64.55	67.58	.	.	97.88;97.27	.
Pseudomonas;fliG	77.38;68.44;84.66	97.54	73.94;99.71;99.41;99.80;76.89	99.41;67.06;82.50;93.22;63.32;99.80;75.71;77.97	99.71;70.80;83.48;99.51;60.37	99.71	62.93;85.45;65.49;66.96	70.50;83.58;69.32;94.00;87.71;77.68
Pseudomonas;fliH	73.11	.	.	.	.	.	.	.
Pseudomonas;fliI	91.08	96.83	63.94;96.83;96.90	96.76;97.94;96.31	68.95;63.20;60.99;60.03	.	.	60.18;66.52;74.12;77.65
Pseudomonas;fliM	83.64;95.47;96.71	63.17	80.86;96.19;98.97;99.07;64.09	99.07;78.70;75.10;62.96;99.07;62.86;76.23;72.02;66.36;96.91;65.02;97.63;88.79;72.22;90.74;96.19;73.87	98.97;66.56;85.49	76.23;97.63	61.01;78.91;69.34;67.90;72.84;92.18;70.78;61.32	64.81;99.07;78.81;63.68;68.31;68.52
Pseudomonas;fliN	97.47	.	91.77;91.35;90.30	67.72;66.67;65.19;91.77;91.35;91.77	92.19;93.04;62.24;61.39	65.40;70.68	90.72;89.45;67.30;65.40	.
Pseudomonas;fliO	.	.	.	.	.	.	73.07	.
Pseudomonas;fliP	75.39;83.59	.	89.71;92.45;92.32;60.42	92.45;86.98;88.67;86.98;86.98;66.15;71.22;75.26;60.29;79.95;67.45;77.60;89.58;63.67;89.58;92.32;86.98;72.27	74.09;69.40;92.45;86.98	90.10;70.31	86.98;70.70;72.66;87.24;86.72;92.45	74.61;87.37;78.26;76.69;86.72;68.10;86.85;65.76
Pseudomonas;fliQ	94.81;100.00;100.00;66.67;62.59	98.89	62.22;100.00	98.89;100.00;61.11;100.00;99.63;74.07;98.89;94.44;94.44	99.63;99.63	.	98.89;74.44;78.89;92.96;100.00;100.00	98.89;98.89;89.26;68.89;87.78
Pseudomonas;hcp/tssD	.	.	95.12	.	99.60;99.60	.	97.56	79.52
Pseudomonas;hcp1	95.91	.	95.91	73.01	63.39;66.05	.	95.91;97.96;95.91;97.34	96.11
Pseudomonas;hcpA	99.23;99.23	.	99.23	99.23	99.23;99.23;84.20	.	95.95;94.61;62.43;80.92;84.59	.
Pseudomonas;hsiB1/vipA/tssB	.	.	71.29;74.57;92.29	62.62;91.33	91.33;76.11;70.71	.	75.34;84.59;92.49;96.15;66.09	91.33;81.31;70.91;64.74
Pseudomonas;hsiC1/vipB/tssC	96.53	.	.	64.8	.	.	66.87;95.19	65.87
Pseudomonas;icmH/tssL	.	.	.	.	.	.	75.06	.
Pseudomonas;mbtH-like	80.37;93.15	.	96.80;92.69;92.24	92.69;92.69;93.15;85.84;92.69	92.24;93.15;93.15	.	77.63;93.15;97.72;85.84	92.69
Pseudomonas;motA	74.41	.	.	77.58	61.50;99.77	.	65.73	76.17
Pseudomonas;motC	66.53;99.87	.	82.32	66.53;69.77;77.60	72.20;68.56	.	95.01;89.07;61.40;81.78	72.87;66.53
Pseudomonas;pilG	92.40;96.81;65.20;79.41;96.81;94.61;69.36;94.36	96.81	91.91;96.81;82.60;96.81;100.00;90.20;78.19	90.20;96.81;100.00;87.01;96.81;61.76;92.40;96.81;64.71;66.67;94.85	90.20;90.20;88.97;94.36;76.96;69.36;64.22;63.97;92.40;73.53	93.87;93.87	75.49;66.42;90.20;96.81;89.46;96.81;63.73;96.81;79.41;90.20;85.78	96.81;68.14;92.40;64.71;79.90;82.84;96.81;64.46;88.73;92.40;96.81
Pseudomonas;pilH	100.00;100.00;99.73;100.00;100.00;98.91;89.34	100	98.91;100.00;100.00;90.98;89.07	89.07;98.91;63.39;100.00;100.00;100.00;98.91;69.67;100.00;100.00;100.00;100.00;97.27;90.98;98.91;100.00;99.45	100.00;85.79;65.30;75.96;66.39;90.98;76.23;91.80;79.51	99.45;83.06;80.60	100.00;89.07;68.58;100.00;100.00;100.00;76.50;100.00;73.77;94.26;94.26;88.80;65.30	100.00;100.00;99.45;93.17;98.91;72.40;74.86;99.18;99.45
Pseudomonas;pilI	98.51;86.22	.	.	.	.	.	.	.
Pseudomonas;pilJ	.	.	.	69.74;99.41	.	.	.	.
Pseudomonas;pilP	65.9	.	.	.	.	.	.	.
Pseudomonas;pilR	.	.	60.91	69.21;64.50	.	.	.	64.28;64.80
Pseudomonas;pilT	69.95	.	99.81;68.70	61.64;99.81;72.85;85.89;99.81;61.84;61.16;75.27	97.68	99.81	73.33;61.93;100.00	68.02;100.00;99.81
Pseudomonas;pilU	67.36;66.58;83.38	68.41	95.04	60.92;99.56;67.28;97.74;61.10;66.41;91.38	.	99.56	72.93	90.77;77.02
Pseudomonas;pilZ	99.72	100	100.00;82.35;100.00	78.99;70.59;100.00;100.00;93.28;89.92;73.11;80.67;86.27;74.79;100.00;97.48;93.28;100.00;64.43;74.79;100.00;77.87;78.71;78.43	.	100	90.76;100.00;100.00;100.00;95.80;100.00;99.72;85.43;78.71;99.44	90.76;62.75;100.00;87.96;71.15;99.44;100.00
Pseudomonas;pvdA	.	.	.	60.66	.	.	.	.
Pseudomonas;pvdH	.	.	.	62.27;93.97	61.49;62.98;74.26;94.33	.	94.96	.
Pseudomonas;pvdM	.	.	89.83	89.83	.	.	75.58	.
Pseudomonas;pvdO	.	.	.	.	90.18;71.81	.	.	.
Pseudomonas;pvdS	.	.	67.2	90.78	62.94;90.78;90.78	.	90.78;90.78	68.44
Pseudomonas;rpoN	77.84	.	99.53;64.99;99.20;99.46;98.73	93.78;66.33;88.42;96.99;98.73;60.98;99.46;88.02;64.19;68.47	99.67;72.62	.	64.52	61.71
Pseudomonas;rpoS	89.65;85.37	94.33	99.00;99.30	99.60;80.80;91.04;61.09;99.00	99.30;67.06;80.00	.	74.23;81.99;72.24;85.47;69.55;85.47;90.65;69.05	85.47;99.00;67.76;60.10;71.24;85.47
Pseudomonas;tapW	.	.	.	68.07;65.44;64.82;66.93	.	.	68.68	80.96
Pseudomonas;tssB	.	70.22	.	95.46	73.57;76.92;99.41;62.72	69.43	67.46;99.80;99.41	99.41
Pseudomonas;tssC	79.54	.	96.61	96.61;96.82	96.54;71.68;61.72	.	62.67;83.54	97.76
Pseudomonas;tssE	.	.	98.77	99.75;98.77	100.00;68.38	.	96.81;98.53	98.77;95.34
Pseudomonas;tssF	.	.	.	.	.	.	65.4	.
Pseudomonas;tssG	.	.	.	.	95.63	.	84.33	.
Pseudomonas;tssK	.	.	.	.	92.12	.	87.61	.
Pseudomonas;vfr	75.81;60.78;99.84;60.00;100.00	.	.	99.69;100.00;100.00;100.00;89.30;100.00;100.00;99.69;60.47;99.84	71.16	100	64.81;100.00;64.19;72.09;100.00;80.62;86.05;93.95;77.36	88.06;71.78;60.00;89.46;83.41;99.22;100.00
Pseudomonas;waaF	61.85	.	.	94.03;77.84;72.35	71.97;93.64	60.12	79.96;62.43;93.64	.
Pseudomonas;waaG	72.73;97.33	.	.	66.31;63.01	.	.	.	.
Pseudomonas;waaP	74.6	.	.	.	.	.	.	.
Pseudomonas;wbpD	.	.	.	84.38	.	.	.	.
Pseudomonas;xcpA/pilD	60.02	.	.	.	.	.	.	.
Pseudomonas;xcpR	.	.	.	68.52	.	.	81.91	.
Pseudomonas;xcpT	79.64	95.08	89.93;95.75	95.08;95.08;95.08;60.63;92.62;90.60;72.71;63.31;75.84;91.50;95.75	.	72.26	95.08;81.66;69.80;84.12;90.60;81.88;73.15	82.55;91.28;76.51;87.47;91.72;90.60;67.11
Rhizobacter;hsiB1/vipA/tssB	.	.	.	.	.	91.14	.	.
Rhizobacter;hsiC1/vipB/tssC	.	.	.	.	.	86.84	.	.
Rhizobiaceae;acpXL	94.33	.	69.5	95.78;95.78;95.78;96.45;75.53;94.33	.	91.98	98.58;98.58;95.78;94.33;95.78	83.69;96.20
Rhodobacterales;acpXL	.	65.4	.	.	.	.	.	.
Rhodocyclales;hsiB1/vipA/tssB	.	.	.	.	93.64	.	.	.
Salmonella enterica;rpoS	.	.	99.9	.	.	.	.	.
Serratia;fliG	.	.	.	87.69	.	.	.	.
Sphingomonadaceae;acpXL	.	76.79;67.09;86.92	.	79.75;79.75;79.75	79.75;79.32	83.12;93.25;79.75;79.75	76.79;79.75;79.75;79.32;79.75;79.75;64.56;79.75;83.54;93.25;65.82;79.75;72.15;83.12;79.75;79.75	79.75;75.95;83.12;76.79;79.75;70.46;77.64;88.19;79.75;77.64;79.75
Sphingomonadales;acpXL	.	.	.	83.12;83.12;79.75;79.75	71.73	86.92	83.54;93.25;79.75;79.75;79.75;93.25;77.64	79.32;86.92;79.75
Sphingomonas;acpXL	.	.	.	79.75	.	.	79.75;79.75;79.75	.
Sphingopyxis sp.;acpXL	.	.	.	79.75	.	.	.	.
Variovorax;hsiB1/vipA/tssB	.	.	.	93.83	88.44	.	87.09	.
Variovorax;hsiC1/vipB/tssC	.	.	.	.	.	.	69.14	.
Vibrio;VCA0109	71.23	.	.	.	.	.	.	.
Xanthobacteraceae;acpXL	.	.	.	.	.	89.36;89.36;89.36	.	.
Xanthobacteraceae;bvrR	.	.	.	.	.	69.31	.	.
Xanthomonadaceae;pilG	82.35;85.29;84.56	.	82.35	82.35;62.75;82.35	64.22;62.99;82.11	.	82.35;82.11;79.90;69.85;82.35;69.85;83.82	82.35
Xanthomonadaceae;pilT	61.64	.	.	.	.	.	74.49;66.28	.
Xanthomonadaceae;pilU	60.05	.	63.27	66.06	.	.	65.8	67.62
Xanthomonadales;pilG	.	.	.	.	.	77.21;70.34	78.43;68.87;83.09	.
Xanthomonadales;pilT	.	.	.	.	.	61.45	.	.
Yersinia;fliA	.	.	.	.	64.32	.	.	.
Yersinia;fliQ	.	.	.	.	81.85	.	.	.
Yersinia;fliS	.	.	.	.	89.22	.	.	.
Yersinia;fliZ	.	.	.	.	61.57	.	.	.
Yersiniaceae;rcsB	.	.	94.01	.	.	.	.	.
Zoogloeaceae;pilT	.	.	.	.	91.3	.	.	.
[Pseudomonas] sp.;fliE	.	.	.	98.18	.	.	.	.

### Sheet: EcOH
Sequence	COMPANION ANIMAL - INFLUENT	MUNICIPAL - INFLUENT
fliC-H48	.	100
wzm-O9	100	.
wzx-O16	.	100
wzy-O16	.	72.41

### Sheet: plasmid replicons
Taxon; replicon	AGRICULTURAL - INFLUENT	AGRICULTURAL - EFFLUENT	COMPANION ANIMAL - INFLUENT	COMPANION ANIMAL - EFFLUENT	INDUSTRIAL - INFLUENT	MUNICIPAL - INFLUENT	MUNICIPAL - EFFLUENT
Aeromonas;Col156_1	.	.	.	68.18	.	.	.
Bacillales;repUS65_1_pli0015(pLI100)	94.31	.	.	.	.	.	.
Bacilli;rep21_25_rep(pSHaeA)	.	.	68.46	.	.	.	.
Bacilli;repUS43_1_CDS12738(DOp1)	100	.	.	.	100	.	.
Bacillota;repUS42_1_repB(pVF18)	.	.	.	.	.	.	.
Bacteria;Col(pHAD28)_1	.	.	.	.	85.5	.	.
Bacteria;ColKP3_1	.	.	.	70.71	96.79	.	.
Bacteria;IncQ2_1	.	.	73.33	100	100	.	.
Bacteria;repUS2_1_repA(pBI143)	.	.	85.17	85.17	.	.	.
Enterobacter;IncFII(pECLA)_1	.	.	100	.	.	.	.
Enterobacterales;Col(CriePir75)_1	.	.	77.32	60.41	.	.	.
Enterobacterales;Col(IMGS31)_1	.	.	.	.	.	.	100
Enterobacterales;Col(Ye4449)_1	.	.	100.00;100.00	100	89.69;100.00;82.99	.	.
Enterobacterales;Col(pHAD28)_1	.	.	.	.	.	98.47	88.55
Enterobacterales;Col440II_1	.	.	99.29	99.29	99.29;99.29	99.29	.
Enterobacterales;ColE10_1	.	.	100.00;100.00	100.00;100.00	100	.	.
Enterobacterales;ColRNAI_1	.	.	.	.	.	.	88.46
Enterobacterales;IncU_1	.	.	100	.	.	.	.
Enterobacteriaceae;Col(CriePir75)_1	.	.	76.29;65.36	65.36	.	.	.
Enterobacteriaceae;Col(pB8919)_1	.	.	68.32	.	.	.	.
Enterobacteriaceae;Col(pHAD28)_1	.	.	98.47;98.47;98.47	98.47	100	.	.
Enterobacteriaceae;Col440II_1	99.29	.	99.29;99.29;99.29	61.35;86.88	99.29	.	.
Enterobacteriaceae;Col440I_1	.	.	.	.	.	.	.
Enterobacteriaceae;ColE10_1	.	.	100	.	.	.	.
Enterobacteriaceae;ColKP3_1	.	.	100	75	95.71;92.86	.	.
Enterobacteriaceae;ColRNAI_1	.	.	100	.	.	.	.
Enterobacteriaceae;IncFIB(K)_1	87.14	.	100	.	.	.	.
Enterobacteriaceae;IncFIB(pB171)_1	.	.	100.00;70.92	.	.	.	.
Enterobacteriaceae;IncFIB(pECLA)_1	.	.	70.71	.	.	.	.
Enterobacteriaceae;IncFII(pAR0022)_1	.	.	99.77	.	.	.	.
Enterobacteriaceae;IncFII(pCRY)_1	.	.	.	81.62	.	.	.
Enterobacteriaceae;IncHI1A(NDM-CIT)_1	.	.	100	75.71	.	.	.
Enterobacteriaceae;IncHI1B(pNDM-CIT)_1	.	.	100	100	.	.	.
Enterobacteriaceae;IncN_1	.	.	61.67	.	.	.	.
Enterobacteriaceae;IncX2_1	.	.	100	.	.	.	.
Enterobacteriaceae;IncX5_2	.	.	100	.	.	.	.
Enterobacteriaceae;pKP1433_1	.	.	61.33	.	.	.	.
Escherichia coli;Col(MG828)_1	66.03	.	.	.	.	.	.
Escherichia coli;Col(pHAD28)_1	.	.	.	.	.	.	.
Escherichia coli;Col156_1	.	.	100	.	.	.	.
Escherichia coli;IncFIB(AP001918)_1	.	.	60.70;64.08	.	.	.	.
Flavobacterium;repUS6_1_rep(pFL1)	.	.	.	.	100	.	72.71
Gammaproteobacteria;ColKP3_1	.	.	70.71	.	76.43;70.71	.	.
Gammaproteobacteria;IncC_1	.	.	100	74.82	.	.	.
Gammaproteobacteria;IncN5_1	.	.	96.9	98.67	99.33	.	.
Gammaproteobacteria;IncP6_1	.	.	100	100	88.59	.	.
Gammaproteobacteria;IncQ1_1	.	.	.	.	.	.	.
Gammaproteobacteria;IncQ2_1	.	.	100	100.00;68.89;100.00	100	86.89	.
Gammaproteobacteria;IncU_1	.	.	.	.	100	.	.
Klebsiella pneumoniae;ColKP3_1	.	.	.	.	100	.	.
Lactobacillaceae;rep28_1_repA(pCIS4)	80.75	.	.	.	.	.	.
Lactobacillaceae;rep28_2_LBPp6g007(LBPp6)	90.49;100.00;75.00	.	.	.	.	.	.
Lactobacillaceae;rep31_1_LCKp400005(pLCK4)	94.2	.	.	.	.	.	.
Lactobacillaceae;rep31_2_LKI10596(LkipL4719)	78.93;71.33;84.37	.	.	.	.	.	.
Lactobacillaceae;repUS64_1_repA(pR18)	100.00;99.48	.	.	.	.	.	.
Lactobacillaceae;repUS73_1_rep(pLBUC02)	65.58	.	.	.	.	.	.
Lactobacillales;repUS54_1_rep2(pYSI8)	72.90;72.32	.	.	.	.	.	.
Leuconostoc;rep31_1_LCKp400005(pLCK4)	95.67	.	.	.	.	.	.
Malikia spinosa;IncP1_2	.	.	.	.	99.14;99.14;99.14	.	.
Pseudomonadota;IncN5_1	73.39	.	99.11	99.11	.	.	.
Pseudomonadota;IncP1_2	.	.	99.83	99.83	.	.	.
Pseudomonadota;IncQ1_1	.	.	.	77.51	.	.	.
Pseudomonadota;IncQ2_1	95.56	.	.	83.11	.	.	.
Pseudomonas;IncQ2_1	.	.	94.67	.	.	.	.
Serratia;pSM22_1	.	61	.	.	.	.	.
Staphylococcus aureus;repUS18_2_rep(pSTE1)	100	.	.	.	.	.	.
Staphylococcus;rep7a_15_repC(pS0385p1)	.	.	.	.	.	.	.
Streptococcus thermophilus;rep37_1_repA(pK1002C2)	.	.	68.68	.	.	.	.
Yersiniaceae;Col(Ye4449)_1	100	.	.	.	89.69;80.93	.	.
